# A Novel Therapeutic Approach using CXCR3 Blockade to Treat Immune Checkpoint Inhibitor-mediated Myocarditis

**DOI:** 10.1101/2024.01.30.576279

**Authors:** Yuhsin Vivian Huang, Daniel Lee, Yin Sun, Harrison Chou, Bruce Xu, Zachary Lin, Corynn Branche, Abraham Bayer, Sarah Waliany, Joel Neal, Heather Wakelee, Ronald Witteles, Patricia Nguyen, Edward Graves, Pilar Alcaide, Gerald J. Berry, Sean M. Wu, Han Zhu

## Abstract

**Background:** Immune checkpoint inhibitors (ICIs) are successful in treating many cancers but may cause immune-related adverse events. ICI-mediated myocarditis has a high fatality rate of up to 40%, with severe cardiovascular consequences. Targeted therapies for ICI myocarditis are currently lacking.

**Methods:** We used a genetic mouse model of *PD-1* deletion (*MRL/Pdcd1-/-*) along with a novel drug-treated ICI myocarditis mouse model to recapitulate the disease phenotype. We performed single-cell RNA-sequencing (scRNAseq), single-cell T-cell receptor sequencing (scTCR-seq), and cellular indexing of transcriptomes and epitopes (CITE-seq) on immune cells isolated from *MRL* and *MRL/Pdcd1-/-* mice at serial timepoints. We assessed the impact of macrophage deletion in *MRL/Pdcd1-/-* mice, then inhibited CXC chemokine receptor 3 (CXCR3) in ICI-treated mice to assess therapeutic effect on myocarditis phenotype. Furthermore, we delineated functional effects of CXCR3 blockade on T-cell and macrophage interactions in a transwell assay. We then correlated the results in human single-cell multi-omics data from blood and heart biopsy data from patients with ICI myocarditis.

**Results:** Single-cell multi-omics demonstrated expansion of CXCL9/10+CCR2+ macrophages and CXCR3hi CD8+ effector T-lymphocytes in the hearts of *MRL/Pdcd1-/-* mice correlating with onset of myocarditis development. Both depletion of CXCL9/10+CCR2+ macrophages and CXCR3 blockade respectively led to decreased CXCR3hiCD8+ T-cell infiltration into the heart and significantly improved survival. A transwell assay showed that selective blockade of CXCR3 and its ligand, CXCL10 decreased CD8+ T-cell migration towards macrophages, implicating this interaction in T-cell cardiotropism towards cardiac macrophages. Cardiac biopsies from patients with confirmed ICI myocarditis demonstrated infiltrating CXCR3+ lymphocytes and CXCL9+/CXCL10+ macrophages. Both mouse cardiac immune cells and patient peripheral blood immune cells revealed expanded TCRs correlating with CXCR3hi CD8+ T-cells in ICI myocarditis samples.

**Conclusions:** These findings bring forth the CXCR3-CXCL9/10 axis as an attractive therapeutic target for ICI myocarditis treatment, and more broadly, as a druggable pathway in cardiac inflammation.
