## Supplemental Tables 1A-1D, 2A-2D, 3A-3C for "A Novel Therapeutic Approach using CXCR3 Blockade to Treat Immune Checkpoint Inhibitor-mediated Myocarditis": Supp Table 2A_ mouse_clo_top10_lyr1_markers.xlsx

### Sheet: mouse_clo_top10_lyr1_markers
	Annotations	cluster	gene	p_val	avg_log2FC	pct.1	pct.2	p_val_adj
1	Macrophages	0	Fcer1g	0	1.27191	0.9	0.267	0
2		0	Lyz2	0	1.26585	0.924	0.4	0
3		0	Grn	0	1.26075	0.899	0.243	0
4		0	H2-Ab1	0	1.25665	0.945	0.348	0
5		0	Apoe	0	1.25524	0.835	0.302	0
6		0	Pla2g7	0	1.24706	0.873	0.17	0
7		0	Ctss	0	1.22136	0.941	0.408	0
8		0	H2-Aa	0	1.19851	0.955	0.408	0
9		0	Cfb	0	1.19201	0.785	0.122	0
10		0	C1qc	0	1.18563	0.652	0.14	0
11	Tcells	1	Gm4258	0	0.806355	0.582	0.288	0
12		1	Rag1	0	0.799819	0.575	0.271	0
13		1	Arpp21	0	0.693788	0.601	0.299	0
14		1	Gm26917	0	0.580775	0.895	0.784	0
15		1	Satb1	4.64632e-297	0.580329	0.727	0.52	9.51241e-293
16		1	Hist1h4d	1.36896e-295	0.551833	0.716	0.524	2.80268e-291
17		1	Hist1h1b	9.54745e-291	0.53431	0.758	0.536	1.95465e-286
18		1	Themis	2.28627e-273	0.629159	0.575	0.354	4.68068e-269
19		1	Glcci1	3.92001e-233	0.601654	0.586	0.406	8.02544e-229
20		1	Ccr9	2.86348e-216	0.579175	0.466	0.238	5.86241e-212
21	Tcells	2	Inpp4b	0	0.729994	0.588	0.252	0
22		2	Ets1	0	0.579033	0.902	0.635	0
23		2	Ms4a4b	3.32303e-292	0.733523	0.627	0.284	6.80324e-288
24		2	Prkch	1.67987e-285	0.681913	0.666	0.382	3.43919e-281
25		2	Ablim1	1.31813e-249	0.581038	0.713	0.454	2.69861e-245
26		2	Rapgef6	3.19291e-234	0.584472	0.702	0.494	6.53685e-230
27		2	Tnik	1.23799e-224	0.580687	0.469	0.195	2.53455e-220
28		2	Il2rb	1.33185e-191	0.605333	0.437	0.185	2.7267e-187
29		2	Bcl2	3.23573e-186	0.595759	0.498	0.252	6.62452e-182
30		2	Cd5	3.05726e-181	0.592179	0.537	0.286	6.25913e-177
31	Tcells	3	Mki67	0	1.35791	0.935	0.338	0
32		3	Top2a	0	1.23097	0.92	0.331	0
33		3	Knl1	0	1.10253	0.782	0.147	0
34		3	Kif11	0	1.05244	0.768	0.159	0
35		3	Ncapg2	0	1.02845	0.745	0.117	0
36		3	Cenpf	0	1.01699	0.716	0.165	0
37		3	Nsd2	0	0.995118	0.865	0.29	0
38		3	Aspm	0	0.969078	0.637	0.097	0
39		3	Cenpe	0	0.960858	0.705	0.147	0
40		3	Prc1	0	0.959463	0.725	0.148	0
41	Tcells	4	Nkg7	0	1.40202	0.975	0.231	0
42		4	Ccl5	0	1.27105	0.721	0.323	0
43		4	Ms4a4b	0	1.09603	0.948	0.264	0
44		4	Ctsw	0	0.980532	0.801	0.144	0
45		4	Cxcr6	0	0.954059	0.635	0.079	0
46		4	Hcst	0	0.951723	0.898	0.314	0
47		4	Klrd1	0	0.897786	0.674	0.079	0
48		4	Ctla2a	0	0.837328	0.55	0.069	0
49		4	Ccl4	0	0.821039	0.494	0.133	0
50		4	Il2rb	0	0.789267	0.727	0.164	0
51	Tcells	5	Birc5	0	1.10096	0.901	0.209	0
52		5	Ube2c	0	1.05701	0.848	0.268	0
53		5	Pclaf	0	0.997199	0.936	0.288	0
54		5	Stmn1	0	0.948626	0.986	0.48	0
55		5	Ccnb2	0	0.947174	0.809	0.151	0
56		5	Cks2	0	0.944355	0.896	0.269	0
57		5	Hmgn2	0	0.928965	0.98	0.562	0
58		5	Cks1b	0	0.923188	0.91	0.195	0
59		5	H2afx	0	0.917309	0.91	0.411	0
60		5	Cenpa	0	0.902001	0.84	0.247	0
61	Tcells	6	Ldhb	0	1.05841	0.889	0.327	0
62		6	Ramp1	0	0.981891	0.885	0.317	0
63		6	Dntt	0	0.948272	0.874	0.303	0
64		6	Rag1	0	0.932179	0.87	0.291	0
65		6	Cd8b1	0	0.928593	0.947	0.453	0
66		6	Spint2	0	0.90402	0.907	0.406	0
67		6	Ly6d	0	0.902191	0.847	0.365	0
68		6	Sox4	0	0.894009	0.831	0.295	0
69		6	Arpp21	0	0.863198	0.892	0.319	0
70		6	Trbc2	0	0.857494	0.94	0.514	0
71	Tcells	7	Limd2	3.80264e-197	0.480857	0.925	0.723	7.78514e-193
72		7	Igfbp4	2.18026e-153	0.639652	0.374	0.107	4.46365e-149
73		7	Rgs10	4.81715e-151	0.60608	0.738	0.443	9.86215e-147
74		7	Cd2	3.80862e-147	0.554403	0.711	0.34	7.7974e-143
75		7	Itm2a	1.08542e-136	0.619899	0.468	0.177	2.22219e-132
76		7	Ccr7	2.45495e-135	0.507267	0.45	0.153	5.02601e-131
77		7	Cd3d	5.54159e-134	0.515681	0.895	0.555	1.13453e-129
78		7	Lef1	5.85082e-121	0.534363	0.736	0.381	1.19784e-116
79		7	Cd3e	1.45495e-101	0.446486	0.9	0.597	2.97871e-97
80		7	Cd5	8.59992e-71	0.466802	0.541	0.301	1.76066e-66
81	Bcells	8	Cd79a	0	1.68564	0.863	0.09	0
82		8	Cd79b	0	1.40738	0.832	0.136	0
83		8	Iglc2	0	1.26343	0.682	0.068	0
84		8	Bank1	0	1.22233	0.741	0.066	0
85		8	Ms4a1	0	1.20222	0.734	0.058	0
86		8	Ebf1	0	1.18578	0.749	0.061	0
87		8	Ighd	0	1.13904	0.701	0.063	0
88		8	Igkc	0	1.09764	0.713	0.155	0
89		8	Fcmr	0	1.05803	0.664	0.046	0
90		8	Cd19	0	1.03213	0.677	0.05	0
91	Macrophages	9	Plac8	0	1.35099	0.993	0.367	0
92		9	Lst1	0	1.18895	0.972	0.255	0
93		9	Ifitm6	0	1.07689	0.777	0.066	0
94		9	Ifitm3	4.8626e-303	1.3374	0.998	0.352	9.95519e-299
95		9	Ifitm2	2.53268e-290	1.19475	0.993	0.327	5.18515e-286
96		9	Alox5ap	3.41482e-287	1.18068	0.991	0.317	6.99116e-283
97		9	Tyrobp	4.03305e-264	1.1782	0.998	0.377	8.25685e-260
98		9	Cebpb	2.29877e-258	1.14985	1	0.439	4.70627e-254
99		9	Fcer1g	1.56058e-232	1.16157	0.998	0.367	3.19498e-228
100		9	Lyz2	3.55857e-208	1.17002	0.993	0.482	7.28547e-204
101	Tcells	10	Tnfrsf4	0	1.05178	0.692	0.054	0
102		10	Izumo1r	0	0.933839	0.658	0.089	0
103		10	Tnfrsf18	3.28296e-288	0.931102	0.769	0.148	6.72119e-284
104		10	Ctla4	1.95601e-287	0.903595	0.711	0.119	4.00454e-283
105		10	Tigit	1.6949e-272	0.920875	0.704	0.123	3.46998e-268
106		10	Lag3	2.82556e-196	0.794536	0.583	0.11	5.78476e-192
107		10	Il2rb	4.46981e-193	0.774677	0.824	0.199	9.15105e-189
108		10	Cd2	2.48415e-148	0.780719	0.904	0.348	5.08579e-144
109		10	Nkg7	1.43418e-147	0.942865	0.846	0.283	2.93619e-143
110		10	Ifi27l2a	5.80847e-104	0.791806	0.875	0.442	1.18917e-99
111	Neutrophils	11	S100a9	0	2.21188	0.943	0.107	0
112		11	S100a8	0	2.01992	0.927	0.196	0
113		11	Il1b	0	1.72849	0.886	0.098	0
114		11	Retnlg	0	1.54452	0.62	0.018	0
115		11	Csf3r	0	1.34387	0.82	0.12	0
116		11	Il1r2	0	1.32521	0.677	0.052	0
117		11	Cxcr2	0	1.27434	0.712	0.018	0
118		11	Asprv1	0	1.18027	0.589	0.014	0
119		11	Cxcl2	9.84617e-262	1.30165	0.541	0.062	2.01581e-257
120		11	Mxd1	4.95111e-214	1.2032	0.782	0.179	1.01364e-209
121	Tcells	12	mt-Cytb	5.32714e-103	0.532152	1	0.975	1.09063e-98
122		12	mt-Atp6	7.15437e-103	0.48376	1	0.986	1.46471e-98
123		12	mt-Co2	2.55937e-100	0.485863	1	0.983	5.2398e-96
124		12	mt-Nd4l	5.78232e-86	0.630273	0.972	0.895	1.18381e-81
125		12	mt-Nd2	3.55621e-85	0.695281	0.962	0.838	7.28063e-81
126		12	mt-Nd1	9.81713e-83	0.690391	0.953	0.837	2.00986e-78
127		12	mt-Nd4	1.03615e-74	0.652882	0.943	0.825	2.12131e-70
128		12	mt-Nd5	6.50512e-71	0.682452	0.925	0.764	1.33179e-66
129		12	mt-Atp8	1.0256e-60	0.746925	0.858	0.666	2.09971e-56
130		12	mt-Nd3	3.95178e-25	0.637818	0.618	0.452	8.09049e-21
131	DCs	13	Naga	7.62219e-178	0.980866	0.768	0.128	1.56049e-173
132		13	Plbd1	1.24229e-119	1.09176	0.808	0.212	2.54334e-115
133		13	Cst3	4.11054e-114	1.26724	0.985	0.6	8.41551e-110
134		13	Syngr2	7.79937e-103	0.948789	0.939	0.386	1.59676e-98
135		13	Naaa	3.65695e-98	1.0498	0.712	0.19	7.48687e-94
136		13	H2-Eb1	4.50312e-90	1.05955	0.985	0.457	9.21923e-86
137		13	H2-Aa	4.51374e-83	0.995813	0.96	0.502	9.24097e-79
138		13	Ifi30	4.81634e-83	0.951149	0.97	0.382	9.86049e-79
139		13	Irf8	9.24639e-83	0.974458	0.879	0.347	1.89301e-78
140		13	H2-Ab1	2.71689e-70	0.945771	0.934	0.451	5.5623e-66
141	NK	14	Ncr1	0	1.5868	0.847	0.01	0
142		14	Serpinb9b	0	0.989266	0.503	0.005	0
143		14	Prf1	4.16417e-199	1.27416	0.763	0.099	8.52531e-195
144		14	Gzmb	5.10577e-191	1.1903	0.672	0.077	1.0453e-186
145		14	Sytl3	2.05244e-172	1.08714	0.746	0.11	4.20197e-168
146		14	Gzma	5.50187e-170	1.94425	0.864	0.181	1.1264e-165
147		14	Klrd1	4.20571e-169	1.00548	0.814	0.125	8.61035e-165
148		14	Nkg7	3.94151e-139	1.39879	0.994	0.289	8.06945e-135
149		14	Il2rb	1.08896e-129	1.1226	0.893	0.207	2.22942e-125
150		14	Ccl5	6.21329e-121	1.63672	0.966	0.352	1.27205e-116
151	Macrophages	15	Ltc4s	0	1.32982	0.782	0.036	0
152		15	Anxa1	2.22708e-160	1.09504	0.948	0.189	4.55951e-156
153		15	Pltp	1.11919e-159	1.21219	0.96	0.204	2.29133e-155
154		15	Ccl6	1.4802e-157	1.44893	0.943	0.206	3.03041e-153
155		15	Ecm1	2.1616e-152	1.1634	0.966	0.21	4.42545e-148
156		15	Sdc3	3.7627e-146	1.12508	0.954	0.222	7.70338e-142
157		15	Ifitm3	5.31519e-119	1.31912	0.989	0.362	1.08818e-114
158		15	Ifitm2	1.51722e-116	1.18912	0.983	0.337	3.1062e-112
159		15	Alox5ap	9.29096e-110	1.12209	0.983	0.327	1.90214e-105
160		15	Lyz2	2.07963e-86	1.15911	1	0.49	4.25762e-82
161	Bcells	16	Myl10	0	1.64292	0.964	0.039	0
162		16	Gm4632	0	1.43798	0.905	0.011	0
163		16	2300002M23Rik	0	1.06214	0.752	0.009	0
164		16	Il2ra	4.9479e-302	1.41567	0.956	0.083	1.01298e-297
165		16	Tmem121	6.57227e-282	1.01215	0.781	0.056	1.34554e-277
166		16	Ptcra	8.23997e-191	1.24928	0.883	0.114	1.68697e-186
167		16	Rgcc	1.23743e-94	1.12029	0.978	0.315	2.53338e-90
168		16	Cd24a	1.70628e-78	0.99574	0.964	0.328	3.49327e-74
169		16	Dntt	9.65943e-74	0.996577	0.978	0.332	1.97757e-69
170		16	Ly6d	3.30336e-70	1.02818	0.993	0.388	6.76297e-66
171	Bcells	17	Siglech	0	1.86075	1	0.004	0
172		17	Cox6a2	0	1.57038	0.779	0.017	0
173		17	Klk1	0	1.42642	0.701	0.002	0
174		17	Rnase6	5.20015e-99	1.46121	0.948	0.173	1.06463e-94
175		17	Cyb561a3	1.44664e-96	1.3395	0.948	0.169	2.9617e-92
176		17	Tcf4	3.50361e-89	1.32507	0.987	0.207	7.17295e-85
177		17	Pltp	2.84213e-72	1.25819	0.948	0.208	5.81868e-68
178		17	Irf8	8.517e-67	1.45016	1	0.35	1.74369e-62
179		17	Bst2	1.82607e-59	1.39952	1	0.443	3.73851e-55
180		17	Plac8	1.15571e-48	1.24942	0.948	0.38	2.36609e-44
