## Supplemental Tables 1A-1D, 2A-2D, 3A-3C for "A Novel Therapeutic Approach using CXCR3 Blockade to Treat Immune Checkpoint Inhibitor-mediated Myocarditis": Supp Table 2B_ macro_clo_top10_lyr1_markers.xlsx

### Sheet: macro_clo_top10_lyr1_markers
	Annotations	cluster	gene	p_val	avg_log2FC	pct.1	pct.2	p_val_adj
1	Cxcl9+Cxcl10+Ccr2-	0	Mif	1.70861e-51	0.265949	0.894	0.811	3.49803e-47
2		0	Gm15056	2.66042e-48	0.493152	0.464	0.236	5.44667e-44
3		0	Cxcl16	4.20605e-36	0.296196	0.764	0.61	8.61105e-32
4		0	Sdc4	3.53451e-31	0.30211	0.71	0.538	7.23621e-27
5		0	Selenom	2.34647e-22	0.260642	0.62	0.479	4.80393e-18
6		0	Ly6i	2.98149e-19	0.269982	0.685	0.638	6.10401e-15
7		0	Cxcl9	3.06148e-18	0.301604	0.645	0.538	6.26776e-14
8		0	Saa3	9.8931e-11	0.276342	0.567	0.479	2.02542e-06
9	Cxcl9+Cxcl10+Ccr2+	1	Macf1	2.33549e-58	0.408835	0.836	0.758	4.78144e-54
10		1	Gm26917	9.62862e-44	0.426846	0.814	0.745	1.97127e-39
11		1	Lnpep	2.66058e-42	0.380557	0.77	0.694	5.447e-38
12		1	Sorl1	8.34405e-34	0.40565	0.65	0.498	1.70828e-29
13		1	Man2a1	1.25498e-33	0.367288	0.725	0.639	2.56931e-29
14		1	Neat1	6.71335e-31	0.395034	0.734	0.661	1.37442e-26
15		1	Dst	5.74367e-23	0.348325	0.489	0.367	1.1759e-18
16		1	Huwe1	1.87385e-21	0.320461	0.533	0.416	3.83633e-17
17		1	Abca1	5.04111e-21	0.356217	0.502	0.375	1.03207e-16
18		1	Kmt2c	1.08601e-20	0.301585	0.514	0.386	2.22338e-16
19	Cardiac Resident	2	C1qb	1.44791e-135	0.813272	0.953	0.553	2.96431e-131
20		2	C1qc	1.06177e-130	0.798165	0.957	0.555	2.17377e-126
21		2	C1qa	6.40146e-130	0.83296	0.951	0.56	1.31057e-125
22		2	Apoe	9.99174e-97	0.597058	0.977	0.808	2.04561e-92
23		2	Selenop	2.70554e-95	0.575574	0.93	0.721	5.53905e-91
24		2	Ms4a7	3.20669e-78	0.587853	0.751	0.374	6.56507e-74
25		2	Ccl8	3.09459e-68	0.771877	0.498	0.184	6.33555e-64
26		2	Cd63	3.00081e-65	0.584907	0.549	0.223	6.14355e-61
27		2	Vcam1	2.73331e-55	0.524327	0.442	0.167	5.59591e-51
28		2	Tmem176b	1.21009e-49	0.516368	0.477	0.206	2.47742e-45
29	Cxcl9+Cxcl10+Ccr2+	3	Plac8	5.1386e-79	0.574877	0.96	0.69	1.05203e-74
30		3	Ifitm3	5.43939e-42	0.31333	0.981	0.863	1.11361e-37
31		3	S100a6	1.45107e-30	0.320883	0.956	0.791	2.97077e-26
32		3	Cdk2ap2	8.06899e-30	0.290519	0.943	0.76	1.65196e-25
33		3	Ly6c2	6.55766e-29	0.348375	0.881	0.711	1.34255e-24
34		3	Ms4a4c	1.67651e-28	0.33468	0.742	0.496	3.43231e-24
35		3	S100a4	3.49844e-23	0.307849	0.801	0.555	7.16235e-19
36		3	Ifi27l2a	1.02986e-22	0.32079	0.835	0.655	2.10844e-18
37		3	Isg15	2.08985e-21	0.320831	0.625	0.431	4.27855e-17
38		3	Chil3	1.41924e-14	0.27693	0.405	0.241	2.90561e-10
39	Cxcl9+Cxcl10+Ccr2+	4	Gm9733	3.54483e-145	0.909797	0.856	0.212	7.25734e-141
40		4	Ifitm6	6.75689e-135	0.934029	0.845	0.229	1.38334e-130
41		4	Plac8	7.00963e-118	0.861435	1	0.702	1.43508e-113
42		4	Vcan	5.11146e-98	0.733073	0.605	0.133	1.04647e-93
43		4	Fn1	6.73142e-84	0.806784	0.646	0.176	1.37812e-79
44		4	Ccr2	4.46269e-74	0.72986	0.893	0.407	9.13646e-70
45		4	Hp	3.5056e-68	0.683129	0.948	0.527	7.17701e-64
46		4	F13a1	3.71351e-66	0.743869	0.731	0.296	7.60267e-62
47		4	Chil3	1.13989e-64	0.796777	0.664	0.231	2.3337e-60
48		4	S100a8	2.07486e-55	0.868196	0.797	0.438	4.24786e-51
49	Cardiac Resident	5	Crip1	1.1576e-81	0.610487	0.992	0.844	2.36995e-77
50		5	Tagln2	3.12662e-54	0.53905	0.961	0.711	6.40113e-50
51		5	S100a6	1.41612e-52	0.485589	0.992	0.798	2.89923e-48
52		5	Anxa2	3.02468e-49	0.461516	0.961	0.76	6.19243e-45
53		5	Hal	4.43431e-44	0.556735	0.732	0.336	9.07835e-40
54		5	S100a4	2.11281e-40	0.53038	0.907	0.562	4.32556e-36
55		5	Lmna	2.77131e-39	0.505279	0.802	0.441	5.6737e-35
56		5	Ltc4s	7.35825e-31	0.494436	0.37	0.12	1.50645e-26
57		5	AA467197	2.0255e-29	0.520426	0.556	0.261	4.14682e-25
58		5	Arg1	1.74013e-27	0.476276	0.374	0.131	3.56257e-23
59	Cardiac Resident	6	Ltc4s	3.85361e-161	1.2143	0.789	0.105	7.8895e-157
60		6	Calml4	8.73597e-114	0.831939	0.657	0.099	1.78851e-109
61		6	Crip1	1.0348e-72	0.703336	0.989	0.847	2.11855e-68
62		6	Timd4	4.41496e-60	0.754051	0.64	0.172	9.03874e-56
63		6	Ccl9	1.64099e-55	0.703597	0.8	0.291	3.35959e-51
64		6	Klf2	5.36704e-55	0.684738	0.977	0.679	1.09879e-50
65		6	Ccl6	4.92306e-52	0.8848	0.943	0.584	1.0079e-47
66		6	Tppp3	1.0046e-50	0.701933	0.766	0.303	2.05672e-46
67		6	Gbp2b	1.02256e-47	0.69563	0.697	0.254	2.09348e-43
68		6	Timp2	9.74798e-47	0.670646	0.88	0.431	1.9957e-42
69	Cxcl9+Cxcl10+Ccr2+	7	Ace	6.81887e-219	1.145	0.748	0.056	1.39603e-214
70		7	Ear2	1.94773e-110	0.820143	0.546	0.065	3.98759e-106
71		7	Treml4	3.5376e-86	0.886348	0.742	0.185	7.24254e-82
72		7	Pglyrp1	6.62844e-85	1.00988	0.681	0.152	1.35704e-80
73		7	Nr4a1	5.79076e-82	1.00061	0.822	0.247	1.18554e-77
74		7	Adgre4	3.35028e-77	0.773956	0.644	0.138	6.85903e-73
75		7	Gngt2	2.43301e-68	0.829814	0.957	0.652	4.98111e-64
76		7	Eno3	2.01414e-65	0.71273	0.485	0.091	4.12355e-61
77		7	Pou2f2	7.02333e-59	0.832236	0.822	0.345	1.43789e-54
78		7	Plac8	4.09194e-47	0.686805	0.982	0.712	8.37744e-43
79	Cardiac Resident	8	Lrp1	6.32125e-48	0.630492	0.972	0.804	1.29415e-43
80		8	C3ar1	4.40944e-35	0.664127	0.879	0.598	9.02745e-31
81		8	Sdc3	8.49878e-34	0.622403	0.915	0.703	1.73995e-29
82		8	Dync1h1	8.78194e-30	0.593654	0.83	0.635	1.79793e-25
83		8	Mrc1	4.11027e-29	0.763789	0.582	0.232	8.41495e-25
84		8	Siglec1	3.30727e-27	0.665482	0.511	0.196	6.77097e-23
85		8	Itgam	7.69581e-27	0.590379	0.872	0.683	1.57556e-22
86		8	Frmd4b	9.42339e-26	0.606786	0.709	0.426	1.92925e-21
87		8	Abca1	2.77567e-21	0.617229	0.66	0.387	5.68263e-17
88		8	Trf	1.77164e-15	0.590382	0.652	0.427	3.62708e-11
89	Cxcl9+Cxcl10+Ccr2+	9	Srm	4.73791e-40	0.538115	0.736	0.247	9.69992e-36
90		9	Nop58	1.20097e-37	0.509959	0.688	0.222	2.45874e-33
91		9	Ran	1.23525e-37	0.557312	0.984	0.766	2.52893e-33
92		9	Nme1	2.10248e-33	0.521746	0.96	0.62	4.3044e-29
93		9	Ranbp1	1.29412e-32	0.53031	0.976	0.65	2.64946e-28
94		9	Pa2g4	7.5333e-31	0.557132	0.904	0.488	1.54229e-26
95		9	Hspd1	8.14694e-31	0.582071	0.896	0.516	1.66792e-26
96		9	Cdk4	8.31046e-27	0.524837	0.864	0.453	1.7014e-22
97		9	Hsp90aa1	1.08779e-26	0.505683	0.968	0.674	2.22703e-22
98		9	Dut	9.26582e-18	0.503211	0.424	0.156	1.89699e-13
99	Cxcl9+Cxcl10+Ccr2+	10	Ace	5.69338e-47	0.816896	0.446	0.075	1.16561e-42
100		10	Adgre4	8.89912e-36	0.765227	0.545	0.148	1.82192e-31
101		10	Itga4	1.40595e-33	0.676182	0.955	0.789	2.8784e-29
102		10	Itgal	1.17991e-28	0.7049	0.83	0.55	2.41562e-24
103		10	Ceacam1	4.39613e-28	0.617827	0.438	0.117	9.00019e-24
104		10	Sorl1	9.58685e-26	0.696014	0.804	0.516	1.96272e-21
105		10	Ssh2	1.83312e-24	0.664491	0.786	0.477	3.75294e-20
106		10	Ptprj	3.92515e-22	0.608591	0.848	0.7	8.03597e-18
107		10	Nr4a1	2.1649e-19	0.594197	0.589	0.262	4.4322e-15
108		10	Il17ra	1.19256e-17	0.5988	0.679	0.417	2.44153e-13
