## Supplemental Tables 1A-1D, 2A-2D, 3A-3C for "A Novel Therapeutic Approach using CXCR3 Blockade to Treat Immune Checkpoint Inhibitor-mediated Myocarditis": Supp Table 2C_ tcells_clo_top10_lyr1_markers.xlsx

### Sheet: tcells_clo_top10_lyr1_markers
	Annotations	cluster	gene	p_val	avg_log2FC	pct.1	pct.2	p_val_adj
1	CD4	0	Gm4258	0	0.852136	0.754	0.407	0
2		0	Rag1	4.41937e-300	0.81771	0.714	0.396	9.04778e-296
3		0	Themis	4.04638e-233	0.630289	0.729	0.499	8.28415e-229
4		0	Arpp21	6.271e-231	0.643866	0.733	0.437	1.28386e-226
5		0	Glcci1	7.66913e-222	0.634484	0.725	0.517	1.5701e-217
6		0	Ccr9	6.92234e-187	0.645246	0.616	0.335	1.41721e-182
7		0	Rmnd5a	3.31691e-177	0.573994	0.702	0.52	6.7907e-173
8		0	Atl2	7.05532e-136	0.568322	0.483	0.267	1.44443e-131
9		0	Trp53inp1	3.08302e-128	0.554526	0.529	0.325	6.31187e-124
10		0	Hs6st1	5.89313e-100	0.510114	0.383	0.201	1.2065e-95
11	CD8	1	Ccl5	0	1.45126	0.77	0.254	0
12		1	Nkg7	0	1.33857	0.979	0.257	0
13		1	S100a6	0	1.16536	0.743	0.221	0
14		1	AW112010	0	1.1013	0.946	0.359	0
15		1	S100a4	0	1.00927	0.656	0.149	0
16		1	Hcst	0	0.978081	0.89	0.261	0
17		1	Cxcr6	0	0.961463	0.658	0.097	0
18		1	Ms4a4b	0	0.953875	0.947	0.318	0
19		1	Ccl4	0	0.9468	0.527	0.087	0
20		1	Cd52	0	0.943263	0.985	0.543	0
21	CD8	2	Lars2	1.29017e-271	0.310523	0.98	0.979	2.64136e-267
22		2	AY036118	9.35893e-117	0.370536	0.858	0.86	1.91605e-112
23		2	Gm26917	1.15488e-67	0.313443	0.847	0.831	2.36439e-63
24		2	Cd74	1.31515e-33	0.366491	0.632	0.56	2.6925e-29
25		2	H2-Aa	7.74187e-23	0.328695	0.432	0.327	1.58499e-18
26		2	H2-Ab1	1.61619e-14	0.288283	0.341	0.266	3.30882e-10
27		2	H2-Eb1	9.94001e-12	0.251416	0.348	0.284	2.03502e-07
28		2	Apoe	2.83581e-10	0.285807	0.308	0.256	5.80575e-06
29		2	Lyz2	4.35523e-10	0.273121	0.386	0.347	8.91646e-06
30	CD8	3	Ms4a4b	0	0.858081	0.817	0.346	0
31		3	Smad7	3.06698e-180	0.668579	0.523	0.209	6.27903e-176
32		3	Gimap3	5.70049e-171	0.642639	0.617	0.293	1.16706e-166
33		3	Adam19	1.19624e-149	0.61471	0.459	0.18	2.44906e-145
34		3	Tgfbr2	2.50236e-148	0.60294	0.599	0.319	5.12308e-144
35		3	Il7r	7.62113e-148	0.674361	0.489	0.205	1.56027e-143
36		3	Bcl2	4.59288e-133	0.615145	0.552	0.28	9.403e-129
37		3	Gramd3	2.01161e-128	0.628136	0.483	0.225	4.11837e-124
38		3	Il2rb	5.60719e-120	0.605526	0.5	0.238	1.14796e-115
39		3	Ahnak	5.33702e-110	0.636353	0.548	0.298	1.09265e-105
40	CD8	4	Mki67	0	1.27517	0.985	0.419	0
41		4	Top2a	0	1.1427	0.968	0.442	0
42		4	Knl1	0	1.09976	0.85	0.213	0
43		4	Kif11	0	1.06378	0.851	0.23	0
44		4	Cenpf	0	1.0166	0.786	0.238	0
45		4	Ncapg2	0	0.992828	0.782	0.165	0
46		4	Aspm	0	0.986991	0.708	0.15	0
47		4	Prc1	0	0.977796	0.802	0.211	0
48		4	Cenpe	0	0.969775	0.771	0.206	0
49		4	E2f2	0	0.93282	0.807	0.252	0
50	CD8	5	Ldhb	0	0.967665	0.889	0.352	0
51		5	Ramp1	0	0.860372	0.884	0.381	0
52		5	Gm15340	0	0.823714	0.533	0.072	0
53		5	Spint2	2.23496e-303	0.754012	0.909	0.498	4.57564e-299
54		5	Dntt	2.19537e-267	0.768987	0.88	0.41	4.49459e-263
55		5	Ly6d	2.97091e-257	0.821723	0.847	0.43	6.08234e-253
56		5	Arl5c	1.62798e-236	0.745606	0.709	0.297	3.33296e-232
57		5	Endou	6.43244e-223	0.70876	0.676	0.25	1.31691e-218
58		5	Rag1	9.25001e-215	0.727211	0.871	0.4	1.89375e-210
59		5	Sox4	8.36689e-210	0.709851	0.831	0.399	1.71295e-205
60	CD4	6	Ikzf2	3.34676e-171	0.826086	0.611	0.271	6.85183e-167
61		6	Cd5	2.67995e-170	0.756634	0.723	0.392	5.48665e-166
62		6	Tox	7.56323e-158	0.713853	0.624	0.287	1.54842e-153
63		6	Arap2	1.33136e-134	0.664298	0.547	0.237	2.72569e-130
64		6	Cd28	1.28081e-98	0.565529	0.633	0.391	2.62221e-94
65		6	Hivep2	7.05253e-82	0.523921	0.519	0.28	1.44386e-77
66		6	Tnik	1.68036e-79	0.506732	0.512	0.272	3.44021e-75
67		6	Lef1	3.09727e-74	0.497216	0.684	0.516	6.34103e-70
68		6	Etnk1	6.82151e-73	0.473876	0.69	0.538	1.39657e-68
69		6	Hivep3	5.27431e-70	0.581066	0.398	0.195	1.07981e-65
70	CD8	7	Ly6c1	1.2371e-245	0.664061	0.389	0.05	2.53272e-241
71		7	Igfbp4	6.31914e-220	0.88625	0.53	0.111	1.29372e-215
72		7	Klf2	8.61379e-173	0.789503	0.767	0.284	1.7635e-168
73		7	Ccr7	1.8641e-166	0.688666	0.584	0.161	3.81638e-162
74		7	Ifi27l2a	3.47954e-158	0.809378	0.797	0.352	7.12367e-154
75		7	Slfn1	3.68616e-135	0.582869	0.544	0.167	7.54667e-131
76		7	Ly6a	1.33055e-102	0.658283	0.81	0.41	2.72404e-98
77		7	Shisa5	3.62505e-90	0.531313	0.861	0.542	7.42157e-86
78		7	Cd52	3.43599e-87	0.541979	0.909	0.579	7.03449e-83
79		7	Samhd1	5.30586e-83	0.535261	0.707	0.336	1.08627e-78
80	CD8	8	Ube2c	0	1.25164	0.986	0.366	0
81		8	Cenpa	0	1.14557	0.998	0.317	0
82		8	Ccnb2	0	1.14365	0.979	0.223	0
83		8	Birc5	0	1.13168	0.992	0.303	0
84		8	Cdc20	0	1.1175	0.955	0.182	0
85		8	Cks2	0	1.09145	0.982	0.308	0
86		8	Pttg1	0	1.09065	0.966	0.213	0
87		8	Cenpf	0	1.05675	0.976	0.255	0
88		8	Tubb4b	0	1.03609	0.981	0.47	0
89		8	Cks1b	0	1.00807	0.973	0.247	0
90	CD8	9	Tk1	0	0.774921	0.841	0.169	0
91		9	Asf1b	1.13605e-303	0.784894	0.872	0.211	2.32583e-299
92		9	Siva1	6.8648e-299	0.77702	0.92	0.251	1.40543e-294
93		9	Tyms	6.9178e-271	0.835499	0.872	0.247	1.41628e-266
94		9	Mcm5	3.69102e-255	0.708016	0.88	0.239	7.55662e-251
95		9	Rrm2	7.02847e-230	0.873274	0.916	0.321	1.43894e-225
96		9	Pclaf	4.60822e-226	0.867449	0.936	0.41	9.43441e-222
97		9	Alyref	5.16029e-198	0.709946	0.974	0.515	1.05647e-193
98		9	Pcna	3.76267e-191	0.719422	0.941	0.38	7.7033e-187
99		9	Dut	1.84656e-190	0.746212	0.966	0.491	3.78046e-186
100	CD4	10	Tnfrsf4	0	1.00927	0.673	0.062	0
101		10	Izumo1r	2.78783e-245	0.8682	0.638	0.109	5.70752e-241
102		10	Tnfrsf18	4.1197e-245	0.878522	0.76	0.164	8.43425e-241
103		10	Ctla4	1.8539e-223	0.838993	0.71	0.145	3.79549e-219
104		10	Tigit	2.39524e-208	0.85241	0.703	0.153	4.90377e-204
105		10	AW112010	7.86919e-158	0.956841	0.961	0.409	1.61106e-153
106		10	S100a11	1.23262e-153	0.877127	0.903	0.338	2.52354e-149
107		10	Ifi27l2a	1.57088e-143	0.918254	0.873	0.356	3.21607e-139
108		10	S100a4	1.72827e-142	0.857151	0.684	0.192	3.53828e-138
109		10	S100a6	4.02667e-118	0.895258	0.758	0.265	8.24381e-114
110	CD8	11	Rgs10	6.25133e-151	0.911483	0.896	0.418	1.27983e-146
111		11	Itm2a	1.17443e-124	0.960333	0.696	0.236	2.4044e-120
112		11	Cd5	2.24141e-117	0.857223	0.848	0.403	4.58884e-113
113		11	Cd27	2.7609e-98	0.685774	0.899	0.472	5.65239e-94
114		11	Ldhb	1.66261e-97	0.711116	0.864	0.382	3.40385e-93
115		11	Cd28	2.90076e-97	0.692542	0.848	0.395	5.93872e-93
116		11	Ramp1	1.52592e-96	0.696959	0.88	0.408	3.12402e-92
117		11	Cd2	1.4245e-94	0.677305	0.869	0.427	2.91637e-90
118		11	Sox4	5.68144e-84	0.681209	0.88	0.421	1.16316e-79
119		11	Ccr9	8.52283e-82	0.676878	0.851	0.358	1.74488e-77
120	CD8	12	Mdn1	1.27549e-246	0.887914	0.838	0.168	2.61132e-242
121		12	Tfrc	8.36621e-241	0.933161	0.822	0.169	1.71281e-236
122		12	Cdk6	1.92912e-206	1.00431	0.899	0.259	3.94948e-202
123		12	Hspd1	3.07424e-201	1.01977	0.981	0.46	6.29389e-197
124		12	Hspa9	3.82144e-181	0.888526	0.934	0.328	7.82364e-177
125		12	Atp2a2	1.99052e-173	0.887351	0.94	0.338	4.07519e-169
126		12	Larp1	1.07075e-171	0.876057	0.967	0.4	2.19215e-167
127		12	Scd2	3.58607e-170	0.972995	0.885	0.308	7.34177e-166
128		12	Canx	1.28184e-169	0.864542	0.989	0.553	2.62431e-165
129		12	Notch1	1.46002e-143	0.856124	0.868	0.324	2.9891e-139
130	CD8	13	mt-Atp6	2.53767e-96	0.469297	1	0.987	5.19537e-92
131		13	mt-Cytb	6.50456e-96	0.516674	1	0.973	1.33168e-91
132		13	mt-Co2	1.88952e-94	0.490977	1	0.982	3.86841e-90
133		13	mt-Nd4l	2.20798e-83	0.645921	0.98	0.878	4.5204e-79
134		13	mt-Nd2	1.11451e-82	0.717034	0.975	0.806	2.28173e-78
135		13	mt-Nd1	3.61133e-82	0.735044	0.965	0.798	7.39348e-78
136		13	mt-Nd4	5.85047e-74	0.688119	0.955	0.789	1.19777e-69
137		13	mt-Nd5	1.4453e-68	0.729373	0.929	0.708	2.95896e-64
138		13	mt-Atp8	1.31921e-60	0.747653	0.889	0.639	2.70082e-56
139		13	mt-Nd3	5.31317e-29	0.680729	0.631	0.407	1.08777e-24
140	CD8	14	Il2ra	3.21304e-246	1.67153	0.944	0.097	6.57805e-242
141		14	Cdk6	1.02231e-109	1.35301	0.968	0.271	2.09297e-105
142		14	Notch1	6.26212e-97	1.32551	0.976	0.333	1.28204e-92
143		14	Hdac4	3.01119e-75	0.974371	0.762	0.188	6.1648e-71
144		14	Tmem131	7.10129e-75	1.05742	0.96	0.383	1.45385e-70
145		14	Uck2	3.17748e-73	1.0219	0.905	0.314	6.50525e-69
146		14	Atp8a1	4.73638e-67	0.943406	0.77	0.211	9.69679e-63
147		14	Scd2	1.35041e-63	0.972835	0.913	0.319	2.76469e-59
148		14	Mtf2	5.19964e-59	0.906527	0.897	0.333	1.06452e-54
149		14	Fkbp5	1.94595e-56	0.923234	0.921	0.427	3.98395e-52
150	CD8	15	Eomes	1.96963e-254	0.873565	0.784	0.044	4.03243e-250
151		15	Klk8	2.64004e-86	0.867764	0.922	0.179	5.40494e-82
152		15	Ctsw	1.17058e-69	0.987797	0.961	0.244	2.39652e-65
153		15	Ctla2a	1.93779e-69	0.760504	0.725	0.123	3.96723e-65
154		15	Cd7	1.5695e-62	0.843587	0.824	0.179	3.21323e-58
155		15	Ly6c2	1.77435e-48	1.06575	0.824	0.258	3.63262e-44
156		15	Nkg7	1.08639e-44	0.954374	0.99	0.337	2.22417e-40
157		15	Ifi27l2a	2.2113e-44	0.913087	0.961	0.369	4.52719e-40
158		15	Klf2	6.48063e-44	0.823438	0.931	0.303	1.32678e-39
159		15	Ms4a4b	1.5663e-39	0.866705	0.99	0.388	3.20668e-35
