## Supplemental Tables 1A-1D, 2A-2D, 3A-3C for "A Novel Therapeutic Approach using CXCR3 Blockade to Treat Immune Checkpoint Inhibitor-mediated Myocarditis": Supp Table 2D_ cd8_clo_top10_lyr1_markers.xlsx

### Sheet: cd8_clo_top10_lyr1_markers
	Annotations	cluster	gene	p_val	avg_log2FC	pct.1	pct.2	p_val_adj
1	Effector Memory CD8	0	Mki67	0	1.21324	0.97	0.436	0
2		0	Top2a	0	1.05534	0.946	0.45	0
3		0	Knl1	0	1.01829	0.825	0.229	0
4		0	Ncapg2	0	0.997055	0.785	0.171	0
5		0	Kif11	0	0.977578	0.811	0.242	0
6		0	Nsd2	0	0.946953	0.89	0.336	0
7		0	Aspm	0	0.924917	0.677	0.159	0
8		0	Cenpf	0	0.892395	0.751	0.255	0
9		0	Atad2	0	0.886939	0.851	0.323	0
10		0	Cenpe	0	0.876695	0.744	0.225	0
11	CXCR3hi Effector CD8	1	Ccl5	0	1.43247	0.752	0.252	0
12		1	Nkg7	0	1.32043	0.975	0.263	0
13		1	S100a6	0	1.14895	0.732	0.224	0
14		1	AW112010	0	1.08563	0.942	0.375	0
15		1	S100a4	0	1.0082	0.642	0.148	0
16		1	Hcst	0	0.954777	0.888	0.284	0
17		1	Ccl4	0	0.935996	0.511	0.089	0
18		1	Cxcr6	0	0.91722	0.636	0.101	0
19		1	Ms4a4b	0	0.907643	0.951	0.34	0
20		1	S100a11	0	0.904763	0.844	0.303	0
21	Effector Memory CD8	2	Lars2	1.1507e-298	0.347223	0.98	0.979	2.35582e-294
22		2	Gm26917	3.11398e-106	0.425536	0.844	0.802	6.37525e-102
23		2	AY036118	5.55895e-88	0.316239	0.85	0.888	1.13808e-83
24		2	Hist1h4d	1.78988e-38	0.252953	0.643	0.686	3.66441e-34
25		2	Cd74	6.69646e-35	0.379798	0.64	0.574	1.37097e-30
26		2	H2-Aa	2.17489e-20	0.321439	0.436	0.339	4.45266e-16
27		2	H2-Ab1	1.18128e-13	0.284561	0.351	0.279	2.41843e-09
28		2	H2-Eb1	9.2529e-11	0.25052	0.356	0.296	1.89435e-06
29		2	Apoe	1.28532e-09	0.297401	0.318	0.271	2.63143e-05
30		2	Lyz2	1.47412e-08	0.263338	0.388	0.357	0.000301797
31	Effector Memory CD8	3	Birc5	0	0.960093	0.91	0.301	0
32		3	Ube2c	0	0.919477	0.859	0.357	0
33		3	Cks2	0	0.876069	0.898	0.304	0
34		3	Cks1b	0	0.857064	0.915	0.235	0
35		3	Ccnb2	0	0.832677	0.819	0.223	0
36		3	Pclaf	0	0.8309	0.937	0.4	0
37		3	Tubb4b	0	0.812643	0.941	0.484	0
38		3	Hmgn2	0	0.80716	0.983	0.605	0
39		3	Cdk1	0	0.791335	0.825	0.184	0
40		3	Pttg1	0	0.7826	0.801	0.212	0
41	CXCR3hi Effector CD8	4	Ms4a4b	6.50253e-288	0.834548	0.838	0.375	1.33126e-283
42		4	Inpp4b	3.21765e-196	0.710036	0.632	0.291	6.5875e-192
43		4	Gimap3	9.95772e-187	0.681804	0.645	0.303	2.03864e-182
44		4	Prkch	1.18513e-184	0.659587	0.732	0.451	2.42632e-180
45		4	Smad7	8.78208e-167	0.667181	0.533	0.223	1.79795e-162
46		4	Adam19	9.61034e-165	0.664899	0.489	0.185	1.96752e-160
47		4	Il2rb	4.70151e-141	0.664683	0.534	0.239	9.62539e-137
48		4	Gramd3	7.82488e-129	0.651857	0.485	0.223	1.60199e-124
49		4	Il7r	1.44945e-118	0.641263	0.481	0.222	2.96745e-114
50		4	Ahnak	2.79304e-112	0.661846	0.561	0.309	5.71819e-108
51	Central Memory CD8	5	Ldhb	0	0.994132	0.89	0.352	0
52		5	Rag1	0	0.891992	0.872	0.359	0
53		5	Ccr9	0	0.879967	0.799	0.267	0
54		5	Ramp1	0	0.869861	0.892	0.394	0
55		5	Gm15340	0	0.839044	0.533	0.071	0
56		5	Gm38405	0	0.763546	0.545	0.103	0
57		5	Dntt	4.26226e-281	0.803753	0.881	0.4	8.72612e-277
58		5	Arl5c	1.14101e-250	0.78641	0.709	0.295	2.336e-246
59		5	Sox4	7.4568e-250	0.785109	0.834	0.379	1.52663e-245
60		5	Ly6d	1.27716e-247	0.81957	0.851	0.436	2.61473e-243
61	Naive CD8	6	Tmsb10	4.95503e-250	0.434819	0.996	0.938	1.01444e-245
62		6	Rgs10	1.00138e-127	0.58055	0.731	0.438	2.05013e-123
63		6	Junb	6.48402e-89	0.427284	0.839	0.656	1.32747e-84
64		6	Ifi27l2a	5.52617e-85	0.538776	0.642	0.372	1.13137e-80
65		6	Igfbp4	1.46723e-81	0.537781	0.349	0.13	3.00387e-77
66		6	Ccr7	2.49308e-80	0.437588	0.425	0.176	5.10409e-76
67		6	Cd2	5.95545e-73	0.410741	0.69	0.435	1.21926e-68
68		6	Itm2a	1.74361e-72	0.546616	0.464	0.244	3.5697e-68
69		6	Klf2	5.14617e-52	0.406713	0.541	0.322	1.05357e-47
70		6	Cd5	3.72984e-38	0.397745	0.53	0.377	7.6361e-34
71	Effector Memory CD8	7	mt-Cytb	1.44744e-90	0.519282	1	0.977	2.96334e-86
72		7	mt-Atp6	9.36885e-90	0.476443	1	0.988	1.91808e-85
73		7	mt-Co2	9.73532e-90	0.491522	1	0.986	1.99311e-85
74		7	mt-Nd4l	5.94793e-80	0.644598	0.989	0.899	1.21772e-75
75		7	mt-Nd2	1.69376e-77	0.693939	0.968	0.84	3.46763e-73
76		7	mt-Nd1	2.39034e-73	0.69104	0.957	0.839	4.89375e-69
77		7	mt-Nd4	1.30445e-67	0.667472	0.947	0.819	2.67059e-63
78		7	mt-Nd5	1.18218e-61	0.686594	0.925	0.76	2.42028e-57
79		7	mt-Atp8	1.00368e-54	0.733317	0.872	0.67	2.05484e-50
80		7	mt-Nd3	5.30254e-23	0.635436	0.62	0.439	1.08559e-18
81	Effector Memory CD8	8	Il2ra	1.77868e-247	1.67203	0.929	0.089	3.64149e-243
82		8	Cdk6	4.90811e-104	1.34722	0.96	0.284	1.00484e-99
83		8	Notch1	1.80878e-89	1.29249	0.968	0.361	3.70311e-85
84		8	Tmem131	2.58102e-77	1.08514	0.96	0.391	5.28411e-73
85		8	Atp8a1	3.93532e-70	0.973535	0.778	0.215	8.05678e-66
86		8	Hdac4	1.67853e-69	0.96543	0.754	0.201	3.43646e-65
87		8	Uck2	4.61153e-67	0.991996	0.889	0.337	9.44119e-63
88		8	Scd2	7.90036e-62	0.97188	0.897	0.324	1.61744e-57
89		8	Pag1	2.37067e-61	0.956702	0.944	0.486	4.85347e-57
90		8	Fkbp5	3.36191e-54	0.913994	0.913	0.445	6.88283e-50
91	CXCR3hi Effector CD8	9	Eomes	9.4789e-187	0.805153	0.73	0.055	1.94062e-182
92		9	Klk8	6.64443e-77	0.811688	0.91	0.201	1.36031e-72
93		9	Ctsw	3.79024e-57	0.884295	0.937	0.281	7.75976e-53
94		9	Cd7	4.41051e-47	0.741577	0.784	0.212	9.02964e-43
95		9	Ifi27l2a	1.76314e-46	0.912367	0.964	0.394	3.60967e-42
96		9	Ly6c2	1.6175e-38	0.943618	0.784	0.291	3.3115e-34
97		9	Cnn2	3.77713e-38	0.709751	0.991	0.505	7.73292e-34
98		9	Klf2	1.50018e-37	0.738797	0.919	0.338	3.07133e-33
99		9	Nkg7	1.90673e-37	0.849686	0.973	0.368	3.90366e-33
100		9	Ms4a4b	4.11493e-32	0.757918	0.982	0.43	8.4245e-28
