## Supplemental Tables 1A-1D, 2A-2D, 3A-3C for "A Novel Therapeutic Approach using CXCR3 Blockade to Treat Immune Checkpoint Inhibitor-mediated Myocarditis": Supp Table 3A_ mouse_cxcr3_top10_lyr1_markers.xlsx

### Sheet: mouse_cxcr3_top10_lyr1_markers
	Annotations	cluster	gene	p_val	avg_log2FC	pct.1	pct.2	p_val_adj
1	NK	0	Gzma	0	1.94214	0.973	0.157	0
2		0	Ccl5	0	1.80457	0.997	0.243	0
3		0	Ncr1	0	1.59314	0.935	0.083	0
4		0	Prf1	0	1.48337	0.905	0.118	0
5		0	Nkg7	0	1.44811	0.997	0.284	0
6		0	Sytl3	0	1.31556	0.839	0.105	0
7		0	Gzmb	0	1.21682	0.745	0.112	0
8		0	Il2rb	0	1.1684	0.869	0.198	0
9		0	Klrd1	0	1.06772	0.748	0.142	0
10		0	AW112010	0	1.06731	0.985	0.499	0
11	Neutrophils	1	S100a9	0	2.07176	0.984	0.197	0
12		1	S100a8	0	1.98098	0.985	0.224	0
13		1	Retnlg	0	1.76632	0.792	0.1	0
14		1	Il1b	0	1.53295	0.862	0.181	0
15		1	Csf3r	0	1.50053	0.896	0.204	0
16		1	Cxcr2	0	1.30813	0.694	0.095	0
17		1	Mmp9	0	1.2781	0.644	0.083	0
18		1	Msrb1	0	1.25875	0.98	0.457	0
19		1	Wfdc21	0	1.22546	0.583	0.094	0
20		1	Hp	0	1.20188	0.796	0.24	0
21	Monocytes_Macrophages	2	Lyz2	0	1.50876	0.988	0.331	0
22		2	F13a1	0	1.35532	0.821	0.043	0
23		2	Ms4a6c	0	1.32935	0.953	0.142	0
24		2	Ifitm3	0	1.25486	0.983	0.327	0
25		2	Plac8	0	1.20073	0.968	0.369	0
26		2	Ccr2	0	1.17295	0.884	0.153	0
27		2	Fn1	0	1.15398	0.714	0.055	0
28		2	Lgals3	0	1.15368	0.982	0.368	0
29		2	Cybb	0	1.15304	0.967	0.214	0
30		2	Mpeg1	0	1.10639	0.953	0.183	0
31	Tcells	3	Cd3d	0	1.14744	0.877	0.194	0
32		3	Cd3e	0	1.10599	0.864	0.174	0
33		3	Tcf7	0	1.061	0.674	0.083	0
34		3	Igfbp4	0	1.03419	0.511	0.043	0
35		3	Il7r	0	1.022	0.636	0.083	0
36		3	Lef1	0	0.98518	0.652	0.106	0
37		3	Ccr7	0	0.970638	0.765	0.189	0
38		3	Cd3g	0	0.876611	0.727	0.173	0
39		3	Lat	0	0.85692	0.745	0.232	0
40		3	Trbc2	0	0.728675	0.577	0.162	0
41	Bcells	4	Cd79a	0	1.61384	0.968	0.148	0
42		4	Ly6d	0	1.41885	0.919	0.151	0
43		4	Igkc	0	1.37473	0.901	0.154	0
44		4	H2-Eb1	0	1.32938	0.991	0.29	0
45		4	Iglc2	0	1.3276	0.867	0.127	0
46		4	Cd79b	0	1.3132	0.9	0.16	0
47		4	H2-Aa	0	1.26807	0.997	0.336	0
48		4	Cd74	0	1.24722	0.999	0.443	0
49		4	Ighm	0	1.18107	0.926	0.29	0
50		4	H2-Ab1	0	1.16663	0.979	0.308	0
51	Monocytes_Macrophages	5	C1qb	0	0.955412	0.367	0.036	0
52		5	C1qa	0	0.941135	0.359	0.035	0
53		5	C1qc	0	0.888316	0.35	0.032	0
54		5	Cxcl9	0	0.679408	0.283	0.038	0
55		5	Lyz2	7.92853e-250	0.89602	0.755	0.366	1.59062e-245
56		5	Apoe	1.73789e-225	0.900715	0.483	0.171	3.48656e-221
57		5	mt-Nd5	5.61494e-209	0.657892	0.803	0.659	1.12647e-204
58		5	mt-Nd4l	7.44883e-203	0.689285	0.808	0.708	1.49438e-198
59		5	Ifitm3	2.21091e-187	0.699141	0.75	0.361	4.43552e-183
60		5	Ly6i	6.11272e-175	0.641753	0.345	0.106	1.22633e-170
61	Tcells	6	Cd3e	0	1.29374	0.926	0.192	0
62		6	Cd3g	0	1.18939	0.876	0.179	0
63		6	Cd3d	0	1.14338	0.889	0.215	0
64		6	Thy1	0	1.07438	0.784	0.161	0
65		6	Lat	0	0.952001	0.833	0.242	0
66		6	Ms4a4b	0	0.87357	0.89	0.37	0
67		6	Trac	0	0.808604	0.633	0.121	0
68		6	Lck	0	0.775558	0.86	0.349	0
69		6	S100a4	8.48542e-246	0.79889	0.661	0.27	1.70235e-241
70		6	Nkg7	7.00987e-198	0.769912	0.845	0.368	1.40632e-193
71	Tcells	7	Stmn1	0	1.49145	0.916	0.126	0
72		7	Mki67	0	1.34261	0.78	0.058	0
73		7	Pclaf	0	1.33139	0.8	0.03	0
74		7	Top2a	0	1.30172	0.769	0.048	0
75		7	Birc5	0	1.22705	0.732	0.024	0
76		7	Hist1h1b	0	1.19507	0.676	0.072	0
77		7	Tubb5	0	1.13702	0.948	0.406	0
78		7	Tuba1b	0	1.11577	0.879	0.248	0
79		7	Ube2c	0	1.10319	0.623	0.033	0
80		7	Cks1b	0	1.06743	0.775	0.052	0
81	Bcells	8	Ly6d	0	1.69781	0.99	0.188	0
82		8	Cd79a	0	1.6505	0.997	0.19	0
83		8	Cd79b	0	1.57959	0.985	0.196	0
84		8	Ighm	0	1.4935	0.997	0.321	0
85		8	Iglc2	0	1.46347	0.89	0.165	0
86		8	Ms4a1	0	1.46144	0.886	0.143	0
87		8	Vpreb3	0	1.43132	0.825	0.098	0
88		8	Igkc	0	1.41319	0.926	0.193	0
89		8	Ebf1	0	1.27492	0.844	0.146	0
90		8	Ifi30	0	1.1999	0.961	0.358	0
91	Monocytes_Macrophages	9	Ace	0	1.45957	0.869	0.039	0
92		9	Gngt2	0	1.37086	0.973	0.263	0
93		9	Nr4a1	0	1.28023	0.893	0.17	0
94		9	Fcgr4	0	1.10993	0.76	0.118	0
95		9	Clec4a3	0	1.1013	0.836	0.164	0
96		9	Cd300c2	0	1.09688	0.875	0.19	0
97		9	Csf1r	0	1.09072	0.865	0.197	0
98		9	Treml4	0	1.0274	0.671	0.049	0
99		9	Ifitm3	7.58212e-228	1.08614	0.99	0.378	1.52113e-223
100		9	Lyz2	3.64873e-169	1.04778	0.99	0.382	7.32008e-165
101	Monocytes_Macrophages	10	mt-Atp6	5.54498e-143	0.465832	0.965	0.87	1.11243e-138
102		10	mt-Cytb	9.86049e-121	0.492865	0.952	0.834	1.97821e-116
103		10	Gm26917	2.28423e-83	0.787208	0.712	0.487	4.58262e-79
104		10	mt-Nd2	2.25286e-82	0.51402	0.884	0.73	4.51968e-78
105		10	mt-Nd4l	1.34407e-74	0.503708	0.865	0.713	2.69646e-70
106		10	mt-Nd4	1.43483e-72	0.476092	0.853	0.722	2.87855e-68
107		10	Mbnl1	4.25434e-49	0.496752	0.683	0.613	8.53506e-45
108		10	Macf1	6.78058e-37	0.486675	0.623	0.548	1.36032e-32
109		10	mt-Atp8	1.70598e-31	0.480448	0.586	0.473	3.42254e-27
110		10	Utrn	2.28859e-20	0.469398	0.327	0.203	4.59136e-16
111	Neutrophils	11	Il1b	0	1.53748	0.951	0.248	0
112		11	Csf3r	2.78768e-252	1.31804	0.89	0.275	5.59264e-248
113		11	Msrb1	2.68785e-215	1.10197	0.978	0.511	5.39236e-211
114		11	Lst1	1.14161e-209	1.11015	0.897	0.375	2.2903e-205
115		11	Ifitm1	5.57857e-209	1.27191	0.723	0.189	1.11917e-204
116		11	Hdc	1.48504e-188	1.12094	0.615	0.146	2.97928e-184
117		11	Mxd1	1.11169e-139	1.04336	0.729	0.305	2.23028e-135
118		11	Gbp2	2.88632e-139	1.08122	0.7	0.293	5.79053e-135
119		11	S100a9	5.84904e-132	1.09848	0.866	0.281	1.17343e-127
120		11	Wfdc17	2.17202e-118	1.04066	0.633	0.237	4.3575e-114
121	DCs	12	Siglech	0	1.2634	0.535	0.005	0
122		12	Cox6a2	0	1.18261	0.5	0.012	0
123		12	Cd209d	0	1.08513	0.544	0.005	0
124		12	Klk1	0	0.994423	0.4	0.003	0
125		12	Rnase6	1.17988e-254	1.07053	0.906	0.199	2.36707e-250
126		12	Grn	1.13728e-212	1.08843	0.938	0.254	2.28162e-208
127		12	Bst2	2.79951e-212	1.31922	0.947	0.319	5.61638e-208
128		12	Tcf4	1.0326e-192	0.992223	0.665	0.138	2.0716e-188
129		12	Pld4	1.24178e-186	0.945637	0.903	0.24	2.49127e-182
130		12	H2-Aa	4.43608e-107	0.952695	0.909	0.386	8.89966e-103
131	Bcells	13	Cd79a	6.18542e-175	1.38781	0.987	0.213	1.24092e-170
132		13	Ms4a1	3.91128e-168	1.11877	0.855	0.165	7.84681e-164
133		13	Ebf1	5.71799e-166	1.04126	0.864	0.166	1.14714e-161
134		13	Ly6d	5.24254e-164	1.30468	0.956	0.211	1.05176e-159
135		13	Cd79b	5.35431e-156	1.19611	0.947	0.218	1.07418e-151
136		13	Iglc2	3.5503e-155	1.16156	0.886	0.185	7.12262e-151
137		13	Igkc	2.13773e-149	1.16448	0.93	0.213	4.28871e-145
138		13	Ighm	8.56262e-122	1.15087	0.969	0.34	1.71783e-117
139		13	S100a9	3.97016e-81	1.1468	0.925	0.289	7.96494e-77
140		13	S100a8	1.37079e-76	1.0693	0.925	0.312	2.75008e-72
141	Monocytes_Macrophages	14	Ppbp	0	1.51532	0.531	0.012	0
142		14	Myl9	0	1.43021	0.522	0.011	0
143		14	Itga2b	0	1.38131	0.504	0.013	0
144		14	Clec1b	0	1.28959	0.46	0.013	0
145		14	Pf4	6.60759e-193	1.75464	0.637	0.047	1.32561e-188
146		14	Gng11	4.89719e-183	1.61855	0.566	0.039	9.82474e-179
147		14	Tsc22d1	2.0731e-116	1.4865	0.54	0.056	4.15905e-112
148		14	Nrgn	1.65094e-96	1.74979	0.566	0.076	3.31211e-92
149		14	Cd9	1.53221e-73	1.34087	0.912	0.317	3.07392e-69
150		14	Ctla2a	9.49178e-73	1.54379	0.575	0.104	1.90424e-68
