## Supplemental Tables 1A-1D, 2A-2D, 3A-3C for "A Novel Therapeutic Approach using CXCR3 Blockade to Treat Immune Checkpoint Inhibitor-mediated Myocarditis": Supp Table 3B_ tcells_cxcr3_top10_lyr2_markers.xlsx

### Sheet: tcells_cxcr3_top10_lyr2_markers
	Annotations	cluster	gene	p_val	avg_log2FC	pct.1	pct.2	p_val_adj
1	CD8	0	Hist1h1b	0	1.43647	0.948	0.138	0
2		0	Top2a	0	1.43486	0.983	0.163	0
3		0	Birc5	0	1.29826	0.968	0.136	0
4		0	Mki67	5.15284e-299	1.43757	0.983	0.181	1.03376e-294
5		0	Pclaf	1.98871e-298	1.29982	0.991	0.158	3.98974e-294
6		0	Hist1h2ae	9.26962e-274	1.24806	0.862	0.12	1.85967e-269
7		0	Stmn1	1.51495e-257	1.39628	1	0.273	3.0393e-253
8		0	H2afx	7.74011e-242	1.29102	0.96	0.24	1.55282e-237
9		0	Ncr1	1.91948e-233	1.30338	0.793	0.115	3.85086e-229
10		0	Gzma	1.54648e-147	1.34909	0.85	0.269	3.10255e-143
11	CD4	1	Ctla4	1.50858e-151	0.946196	0.686	0.136	3.0265e-147
12		1	S100a4	1.55249e-125	1.02922	0.84	0.281	3.11461e-121
13		1	S100a6	9.78303e-112	0.971543	0.942	0.418	1.96267e-107
14		1	Itgb1	1.03767e-111	0.861447	0.927	0.428	2.08178e-107
15		1	S100a11	6.4568e-103	0.683239	0.98	0.63	1.29536e-98
16		1	Ass1	1.57722e-102	0.785093	0.663	0.186	3.16422e-98
17		1	Ikzf2	6.4395e-99	0.67327	0.517	0.109	1.29189e-94
18		1	Ifi27l2a	9.60162e-78	0.759768	0.89	0.527	1.92628e-73
19		1	Ahnak	4.17146e-76	0.694725	0.93	0.5	8.36879e-72
20		1	Lgals3	3.20183e-67	0.726681	0.747	0.313	6.42351e-63
21	CD8	2	Ccr7	1.36729e-44	0.574628	0.798	0.403	2.74306e-40
22		2	Tcf7	7.93649e-25	0.414871	0.706	0.414	1.59222e-20
23		2	Lef1	3.34178e-23	0.399776	0.676	0.419	6.70428e-19
24		2	Igfbp4	1.52386e-19	0.40647	0.477	0.238	3.05717e-15
25		2	Nsg2	1.57534e-19	0.332791	0.413	0.196	3.16046e-15
26		2	Rflnb	4.46741e-17	0.357804	0.471	0.26	8.96252e-13
27		2	Cd8b1	1.95022e-16	0.364157	0.532	0.322	3.91253e-12
28		2	Fam241a	1.63548e-15	0.339064	0.419	0.231	3.2811e-11
29		2	Il7r	3.00196e-14	0.317424	0.606	0.377	6.02253e-10
30		2	Ly6c2	6.80262e-10	0.309795	0.593	0.422	1.36474e-05
31	CD8	3	Ly6c2	1.07523e-77	0.825257	0.893	0.398	2.15712e-73
32		3	Cd8b1	1.65648e-69	0.703725	0.788	0.302	3.32324e-65
33		3	Fam241a	1.84304e-69	0.705238	0.635	0.213	3.6975e-65
34		3	Ccr7	6.74233e-60	0.667409	0.87	0.399	1.35265e-55
35		3	Il7r	1.69163e-36	0.528818	0.73	0.367	3.39374e-32
36		3	Cd8a	3.88921e-36	0.518297	0.671	0.31	7.80254e-32
37		3	Klk8	5.90724e-30	0.450487	0.664	0.384	1.18511e-25
38		3	Plac8	5.90061e-26	0.392227	0.505	0.227	1.18378e-21
39		3	Tcf7	2.66378e-23	0.408467	0.71	0.415	5.34407e-19
40		3	Nsg2	8.32439e-23	0.383021	0.433	0.196	1.67004e-18
41	CD4	4	Ccr7	1.1549e-42	0.578356	0.817	0.405	2.31696e-38
42		4	Il7r	6.39364e-38	0.561877	0.703	0.37	1.28269e-33
43		4	Igfbp4	4.08586e-34	0.593472	0.547	0.234	8.19706e-30
44		4	Fam241a	2.86784e-28	0.500094	0.48	0.227	5.75346e-24
45		4	Nsg2	4.44802e-27	0.437168	0.447	0.195	8.92361e-23
46		4	Rapgef6	5.38895e-23	0.391982	0.707	0.532	1.08113e-18
47		4	Tcf7	6.1597e-21	0.407901	0.677	0.418	1.23576e-16
48		4	Socs3	6.70697e-21	0.447531	0.42	0.221	1.34555e-16
49		4	Rflnb	6.58142e-20	0.416486	0.48	0.261	1.32036e-15
50		4	Satb1	1.42572e-19	0.373144	0.647	0.444	2.86027e-15
51	CD4	5	Igfbp4	2.51305e-20	0.490588	0.469	0.241	5.04168e-16
52		5	Rgs10	2.96186e-20	0.426635	0.541	0.325	5.94209e-16
53		5	Ccr7	1.06122e-15	0.380607	0.637	0.42	2.12901e-11
54		5	Lef1	3.83458e-14	0.360952	0.586	0.429	7.69293e-10
55		5	Tcf7	7.18753e-13	0.333633	0.589	0.426	1.44196e-08
56		5	Dapl1	3.58661e-11	0.286135	0.25	0.119	7.19546e-07
57		5	Dgka	5.22064e-11	0.308496	0.534	0.412	1.04736e-06
58		5	Satb1	2.128e-10	0.304095	0.572	0.451	4.2692e-06
59		5	Itga6	1.15294e-08	0.283929	0.336	0.214	0.000231302
60		5	Actn1	1.2914e-08	0.284937	0.435	0.307	0.00025908
61	CD8	6	Pclaf	3.10779e-91	0.794684	0.736	0.193	6.23485e-87
62		6	Stmn1	2.94953e-87	0.887415	0.859	0.297	5.91735e-83
63		6	Birc5	2.45833e-85	0.768629	0.673	0.174	4.9319e-81
64		6	Top2a	6.82283e-82	0.810755	0.701	0.199	1.3688e-77
65		6	Mki67	8.92356e-76	0.778727	0.718	0.216	1.79024e-71
66		6	Ube2c	1.0824e-75	0.786781	0.592	0.158	2.17152e-71
67		6	Tubb4b	1.05889e-64	0.699409	0.754	0.298	2.12435e-60
68		6	Fcer1g	6.13487e-51	0.763402	0.627	0.249	1.23078e-46
69		6	Tyrobp	1.00135e-48	0.771376	0.651	0.264	2.00891e-44
70		6	Lyz2	4.22497e-34	0.750564	0.398	0.139	8.47613e-30
71	CD8	7	S100a6	2.50501e-21	0.50466	0.711	0.445	5.02555e-17
72		7	S100a11	2.57214e-18	0.331335	0.825	0.648	5.16022e-14
73		7	S100a4	2.95924e-17	0.437556	0.554	0.313	5.93683e-13
74		7	Itgb1	2.14674e-16	0.377617	0.664	0.457	4.3068e-12
75		7	Ccl5	2.30098e-16	0.513276	0.689	0.437	4.61622e-12
76		7	Ahnak	6.4653e-16	0.354293	0.739	0.523	1.29707e-11
77		7	Il2rb	3.81724e-11	0.305541	0.654	0.488	7.65814e-07
78		7	Cd74	1.06163e-09	0.460365	0.411	0.269	2.12984e-05
79		7	H2-Aa	1.65715e-07	0.311352	0.275	0.159	0.00332457
80		7	Lyz2	1.90462e-06	0.325209	0.25	0.151	0.0382105
81	CD8	8	Mcm5	3.80032e-126	0.741721	0.765	0.168	7.6242e-122
82		8	Ranbp1	6.47953e-111	0.82543	0.97	0.451	1.29992e-106
83		8	Hspd1	2.75042e-104	0.82854	0.929	0.379	5.5179e-100
84		8	Mcm6	2.25698e-87	0.731757	0.802	0.269	4.52795e-83
85		8	Ncr1	1.9867e-80	0.864414	0.612	0.143	3.98572e-76
86		8	Dut	2.70861e-80	0.764173	0.806	0.307	5.43402e-76
87		8	Stmn1	1.84983e-67	0.768243	0.851	0.3	3.71112e-63
88		8	Tyrobp	1.21874e-61	0.871414	0.705	0.262	2.44503e-57
89		8	Gzmb	4.86648e-59	0.746266	0.687	0.242	9.76312e-55
90		8	Gzma	7.52141e-54	0.9295	0.743	0.29	1.50894e-49
91	CD4	9	Igfbp4	6.12399e-62	0.844833	0.654	0.229	1.2286e-57
92		9	Lef1	1.81321e-38	0.575339	0.726	0.42	3.63766e-34
93		9	Ccr7	2.21214e-35	0.570709	0.749	0.414	4.43801e-31
94		9	Rapgef6	4.52017e-26	0.438039	0.734	0.532	9.06837e-22
95		9	Il7r	1.80247e-25	0.504754	0.65	0.377	3.61612e-21
96		9	Rflnb	2.42841e-25	0.498694	0.521	0.26	4.87188e-21
97		9	Ly6c1	8.3839e-25	0.412998	0.255	0.074	1.68198e-20
98		9	Tcf7	8.56882e-24	0.460669	0.681	0.421	1.71908e-19
99		9	Crlf3	1.42452e-21	0.398389	0.696	0.55	2.85788e-17
100		9	Actn1	3.63592e-21	0.454195	0.532	0.301	7.29438e-17
101	CD8	10	Lag3	1.68757e-70	0.744159	0.512	0.107	3.3856e-66
102		10	Ccl5	4.43885e-67	1.06059	0.896	0.431	8.90521e-63
103		10	Ccl4	3.42607e-53	0.856397	0.597	0.177	6.87338e-49
104		10	Nkg7	7.22497e-47	0.588189	0.99	0.686	1.44947e-42
105		10	Cxcr6	7.61775e-47	0.708184	0.542	0.166	1.52827e-42
106		10	Cd8a	1.49596e-27	0.600856	0.632	0.322	3.00119e-23
107		10	Tigit	2.36586e-27	0.530609	0.453	0.171	4.74638e-23
108		10	Rgs1	1.36278e-26	0.573869	0.701	0.389	2.73401e-22
109		10	Gimap7	8.97487e-26	0.509881	0.746	0.429	1.80054e-21
110		10	Tox	6.72931e-24	0.53785	0.448	0.192	1.35003e-19
111	CD8	11	Ccl5	4.02458e-123	1.33127	0.995	0.426	8.07412e-119
112		11	Nkg7	1.66368e-71	0.6781	1	0.685	3.33768e-67
113		11	Cx3cr1	5.76487e-71	0.833434	0.49	0.101	1.15655e-66
114		11	S1pr5	4.8212e-64	0.835889	0.515	0.127	9.67229e-60
115		11	Ahnak	1.14978e-58	0.769932	0.9	0.519	2.30669e-54
116		11	Hopx	1.87321e-51	0.76939	0.775	0.415	3.75803e-47
117		11	Gzma	1.56885e-47	1.0396	0.765	0.297	3.14742e-43
118		11	Ly6c2	1.48296e-46	0.823032	0.785	0.418	2.97512e-42
119		11	Il18rap	5.02354e-34	0.688694	0.48	0.19	1.00782e-29
120		11	Zeb2	7.06201e-29	0.64517	0.48	0.211	1.41678e-24
121	CD8	12	Gzmk	5.66519e-94	0.740697	0.587	0.092	1.13655e-89
122		12	Lgals3	1.52963e-91	1.05966	0.946	0.322	3.06875e-87
123		12	S100a6	2.82118e-80	1.04054	0.989	0.438	5.65985e-76
124		12	S100a4	2.58193e-78	1.02137	0.902	0.302	5.17987e-74
125		12	Lgals1	1.3335e-76	0.831847	1	0.609	2.67528e-72
126		12	Ifitm1	2.97182e-72	0.953508	0.424	0.063	5.96206e-68
127		12	Dnajc15	1.64195e-56	0.682524	0.848	0.315	3.29408e-52
128		12	Ahnak	8.668e-48	0.696817	0.973	0.517	1.73897e-43
129		12	Anxa2	1.18879e-45	0.696504	0.908	0.396	2.38495e-41
130		12	Gzma	1.06022e-28	0.763346	0.75	0.3	2.127e-24
131	CD4	13	Tcf7	5.39144e-14	0.445614	0.62	0.43	1.08163e-09
132		13	Dgka	7.79561e-12	0.409128	0.559	0.414	1.56396e-07
133		13	Ly6a	1.15476e-11	0.398113	0.659	0.556	2.31669e-07
134		13	S1pr1	1.76803e-11	0.424417	0.458	0.285	3.54701e-07
135		13	Slamf6	2.20232e-10	0.436644	0.441	0.295	4.41829e-06
136		13	Il6ra	7.69793e-10	0.388074	0.33	0.173	1.54436e-05
137		13	Ccr7	1.56401e-09	0.376213	0.587	0.429	3.13772e-05
138		13	Fam102a	8.19215e-09	0.402596	0.374	0.233	0.000164351
139		13	Tnfaip3	1.12858e-08	0.382248	0.547	0.462	0.000226415
140		13	Tmem64	4.58766e-08	0.402944	0.335	0.203	0.000920376
141	CD8	14	Lars2	2.102e-49	0.689191	1	0.936	4.21704e-45
142		14	Rflnb	2.68497e-17	0.631269	0.644	0.269	5.38659e-13
143		14	Gm26917	1.6332e-13	0.476552	0.851	0.667	3.27652e-09
144		14	Il7r	1.35534e-12	0.533941	0.747	0.388	2.71908e-08
145		14	Igfbp4	1.54036e-10	0.547802	0.552	0.251	3.09027e-06
146		14	Satb1	4.45287e-10	0.454132	0.713	0.454	8.93334e-06
147		14	Tcf7	4.5548e-10	0.463792	0.724	0.432	9.13784e-06
148		14	Kbtbd11	1.77916e-09	0.448801	0.506	0.248	3.56935e-05
149		14	Fam241a	4.11765e-08	0.468425	0.46	0.242	0.000826082
150		14	Lef1	1.95651e-07	0.415292	0.655	0.435	0.00392514
151	CD4	15	Retnlg	1.1014e-206	1.62858	0.889	0.022	2.20963e-202
152		15	Csf3r	1.45001e-136	1.46659	0.861	0.035	2.90901e-132
153		15	Il1b	5.06001e-134	1.4783	0.861	0.035	1.01514e-129
154		15	S100a8	6.28869e-104	2.22119	0.972	0.067	1.26164e-99
155		15	S100a9	2.94822e-99	2.29381	0.972	0.071	5.91473e-95
156		15	Hp	6.36925e-90	1.24059	0.75	0.042	1.2778e-85
157		15	Lst1	1.77473e-49	1.15516	0.778	0.087	3.56046e-45
158		15	Alox5ap	1.40919e-43	1.22654	0.778	0.095	2.82712e-39
159		15	Msrb1	4.85706e-33	1.32461	1	0.292	9.74424e-29
160		15	Tyrobp	5.20362e-21	1.15246	1	0.286	1.04395e-16
