## Supplemental Tables 1A-1D, 2A-2D, 3A-3C for "A Novel Therapeutic Approach using CXCR3 Blockade to Treat Immune Checkpoint Inhibitor-mediated Myocarditis": Supp Table 3C_ cd8_cxcr3_top10_lyr1_markers.xlsx

### Sheet: cd8_cxcr3_top10_lyr1_markers
	Annotations	cluster	gene	p_val	avg_log2FC	pct.1	pct.2	p_val_adj
1	Naive CD8	0	Ccr7	5.46964e-113	0.96819	0.881	0.259	1.09732e-108
2		0	Fam241a	1.52492e-90	0.848047	0.661	0.177	3.05929e-86
3		0	Il7r	9.44769e-67	0.748179	0.729	0.26	1.8954e-62
4		0	Ly6c2	1.69357e-51	0.702778	0.888	0.456	3.39764e-47
5		0	Tcf7	3.09247e-48	0.627628	0.708	0.318	6.20411e-44
6		0	Cd8b1	3.69624e-43	0.588496	0.803	0.371	7.4154e-39
7		0	Lef1	9.28532e-42	0.585401	0.668	0.322	1.86282e-37
8		0	Actn1	8.59645e-41	0.573623	0.542	0.22	1.72462e-36
9		0	Rgs10	2.94482e-39	0.54751	0.573	0.24	5.9079e-35
10		0	Igfbp4	3.46427e-39	0.567417	0.461	0.145	6.95001e-35
11	Effector Memory CD8	1	Junb	6.34662e-14	0.298994	0.759	0.749	1.27326e-09
12		1	Ltb	2.57152e-13	0.316146	0.791	0.67	5.15898e-09
13		1	Ly6a	1.81559e-12	0.395033	0.659	0.474	3.64245e-08
14		1	Ifi27l2a	6.64949e-10	0.420891	0.582	0.468	1.33402e-05
15		1	Itgb1	3.018e-09	0.319045	0.641	0.539	6.0547e-05
16		1	Samhd1	1.00575e-08	0.334207	0.568	0.489	0.000201774
17		1	Ctla4	6.60416e-08	0.331216	0.282	0.155	0.00132493
18		1	Cd74	2.07698e-06	0.447892	0.418	0.304	0.0416684
19		1	H2-Aa	8.44811e-06	0.323947	0.291	0.177	0.169486
20		1	Pim1	4.10756e-05	0.316505	0.418	0.358	0.82406
21	Other Effector CD8	2	Hspd1	2.48184e-72	0.795054	0.944	0.458	4.97906e-68
22		2	Srm	1.08455e-71	0.656363	0.703	0.164	2.17583e-67
23		2	Ranbp1	3.73174e-70	0.720395	0.974	0.546	7.48662e-66
24		2	Nme1	6.58008e-67	0.658112	0.985	0.613	1.32009e-62
25		2	C1qbp	1.1766e-59	0.667455	0.897	0.366	2.36049e-55
26		2	Fbl	5.00814e-56	0.646513	0.944	0.462	1.00473e-51
27		2	Hspe1	8.76274e-52	0.67092	0.913	0.446	1.75798e-47
28		2	Mcm6	5.91438e-48	0.653804	0.815	0.348	1.18654e-43
29		2	Ncr1	1.06023e-33	0.693651	0.662	0.232	2.12703e-29
30		2	Tyrobp	1.89135e-29	0.686231	0.738	0.359	3.79443e-25
31	Other Effector CD8	3	Top2a	3.40993e-124	1.20221	0.99	0.285	6.84101e-120
32		3	Birc5	1.63662e-122	1.1079	0.99	0.244	3.28338e-118
33		3	Hist1h1b	2.5463e-122	1.24064	0.974	0.242	5.1084e-118
34		3	Ncr1	2.02931e-120	1.24162	0.943	0.209	4.07121e-116
35		3	Mki67	1.92787e-119	1.20616	0.99	0.298	3.8677e-115
36		3	Ube2c	2.02805e-117	1.14645	0.933	0.207	4.06867e-113
37		3	H2afx	1.77942e-115	1.18161	0.984	0.341	3.56987e-111
38		3	Hist1h2ae	8.39057e-105	1.08264	0.902	0.219	1.68332e-100
39		3	Stmn1	3.70506e-102	1.08424	1	0.416	7.43309e-98
40		3	Gzma	9.53143e-82	1.12693	0.969	0.421	1.9122e-77
41	CXCR3hi Effector CD8	4	Ccnb2	1.23086e-50	0.686087	0.709	0.214	2.46936e-46
42		4	Cenpa	7.03673e-49	0.785832	0.762	0.279	1.41171e-44
43		4	Pclaf	6.7724e-45	0.712619	0.872	0.296	1.35868e-40
44		4	Hmgb2	8.88466e-45	0.651765	1	0.697	1.78244e-40
45		4	Pttg1	5.23331e-39	0.641297	0.674	0.242	1.04991e-34
46		4	Birc5	3.93339e-38	0.68253	0.756	0.268	7.89117e-34
47		4	Ube2c	2.53705e-34	0.6359	0.674	0.233	5.08984e-30
48		4	Lgals3	6.15582e-31	0.652701	0.802	0.383	1.23498e-26
49		4	S100a6	7.51116e-31	0.682148	0.895	0.508	1.50689e-26
50		4	Stmn1	2.4004e-30	0.645543	0.965	0.424	4.81568e-26
51	CXCR3hi Effector CD8	5	S100a4	1.0026e-77	1.07598	0.934	0.335	2.01142e-73
52		5	S100a6	3.95084e-68	0.974487	1	0.501	7.92618e-64
53		5	Lgals3	3.2278e-63	0.949641	0.91	0.376	6.47561e-59
54		5	Lgals1	4.96991e-45	0.60119	1	0.718	9.97064e-41
55		5	Thy1	1.71703e-42	0.598509	0.964	0.617	3.44471e-38
56		5	Ahnak	1.81448e-42	0.652714	0.97	0.611	3.64021e-38
57		5	Hopx	3.60439e-34	0.602034	0.88	0.478	7.23113e-30
58		5	Itgb1	2.98136e-32	0.599985	0.868	0.525	5.98121e-28
59		5	Ifitm1	1.08741e-31	0.778739	0.353	0.081	2.18157e-27
60		5	Cd8b1	1.55448e-26	0.580892	0.802	0.395	3.1186e-22
61	Effector Memory CD8	6	Ccl5	2.90454e-75	0.965374	1	0.589	5.82709e-71
62		6	Ahnak	3.45909e-39	0.665046	0.883	0.619	6.93962e-35
63		6	Kcnj8	1.08876e-38	0.597521	0.286	0.042	2.18426e-34
64		6	Hopx	2.24238e-34	0.708626	0.766	0.487	4.49866e-30
65		6	S1pr5	1.86572e-32	0.762291	0.532	0.199	3.74302e-28
66		6	Cx3cr1	7.16325e-27	0.702431	0.442	0.154	1.43709e-22
67		6	Ly6c2	2.10499e-25	0.669843	0.779	0.489	4.22303e-21
68		6	Gzma	7.26008e-20	0.736767	0.812	0.441	1.45652e-15
69		6	Il18rap	1.20526e-13	0.562283	0.448	0.262	2.41799e-09
70		6	Zeb2	7.23629e-12	0.506297	0.468	0.306	1.45174e-07
71	Other Effector CD8	7	Fcer1g	2.26781e-53	0.949969	0.862	0.338	4.54968e-49
72		7	Ube2c	3.04283e-53	0.922459	0.763	0.231	6.10452e-49
73		7	Top2a	3.70489e-49	0.871319	0.855	0.306	7.43275e-45
74		7	Cenpf	5.98405e-49	0.790144	0.691	0.194	1.20052e-44
75		7	Birc5	1.48722e-47	0.790107	0.829	0.267	2.98365e-43
76		7	Tyrobp	7.78333e-47	0.932059	0.875	0.357	1.56149e-42
77		7	Alox5ap	1.44743e-41	0.780665	0.428	0.09	2.90383e-37
78		7	Mki67	1.70244e-41	0.794598	0.855	0.318	3.41543e-37
79		7	Lyz2	2.27398e-31	1.05842	0.48	0.152	4.56205e-27
80		7	Ifitm3	1.74361e-25	0.788846	0.414	0.129	3.49803e-21
81	Naive CD8	8	Ccr7	6.65843e-46	0.827263	0.838	0.301	1.33581e-41
82		8	Tcf7	1.40427e-31	0.666234	0.764	0.339	2.81726e-27
83		8	Nsg2	2.10195e-28	0.579993	0.493	0.157	4.21694e-24
84		8	Fam241a	1.51748e-27	0.601808	0.581	0.212	3.04437e-23
85		8	Il7r	1.54473e-23	0.595686	0.669	0.294	3.09904e-19
86		8	Lef1	7.21282e-23	0.58328	0.676	0.343	1.44704e-18
87		8	Actn1	1.183e-19	0.523827	0.547	0.24	2.37333e-15
88		8	Satb1	1.40378e-18	0.484689	0.703	0.412	2.81627e-14
89		8	Igfbp4	1.72821e-15	0.492419	0.426	0.167	3.46713e-11
90		8	Rgs10	8.21965e-14	0.464693	0.507	0.265	1.64903e-09
91	Effector Memory CD8	9	Lag3	6.55267e-54	0.857224	0.622	0.14	1.3146e-49
92		9	Cd3g	9.659e-48	0.700258	0.953	0.651	1.93779e-43
93		9	Cxcr6	2.24472e-42	0.853185	0.669	0.203	4.50335e-38
94		9	Ccl5	3.96228e-42	0.828852	0.969	0.595	7.94913e-38
95		9	Ccl4	1.07862e-40	0.947449	0.764	0.265	2.16392e-36
96		9	Pdcd1	2.20515e-32	0.617553	0.402	0.089	4.42396e-28
97		9	Rgs1	3.45235e-30	0.735928	0.811	0.425	6.92609e-26
98		9	Tox	9.30422e-27	0.706931	0.551	0.209	1.86661e-22
99		9	Nr4a2	5.6476e-26	0.620366	0.441	0.134	1.13302e-21
100		9	Tigit	1.34554e-23	0.638772	0.528	0.198	2.69943e-19
101	Naive CD8	10	Ccr7	7.76614e-26	0.714071	0.729	0.313	1.55804e-21
102		10	Igfbp4	1.64711e-22	0.704867	0.5	0.167	3.30444e-18
103		10	Lef1	6.28417e-19	0.612865	0.661	0.348	1.26073e-14
104		10	Rflnb	7.9874e-19	0.629137	0.508	0.205	1.60243e-14
105		10	Tcf7	9.55561e-14	0.520144	0.619	0.351	1.91705e-09
106		10	Slfn1	1.64757e-11	0.462054	0.432	0.211	3.30535e-07
107		10	Gm8369	1.75965e-11	0.475727	0.585	0.359	3.53021e-07
108		10	Actn1	5.47316e-09	0.430324	0.449	0.248	0.000109803
109		10	Rgs10	8.96595e-09	0.411739	0.475	0.27	0.000179875
110		10	Il7r	2.54115e-08	0.417761	0.517	0.306	0.000509806
111	CXCR3hi Effector CD8	11	S100a4	2.29662e-23	0.724272	0.81	0.356	4.60748e-19
112		11	S100a6	2.29335e-22	0.709158	0.933	0.517	4.60091e-18
113		11	Cxcr3	2.9276e-14	0.504618	0.467	0.192	5.87335e-10
114		11	Cd3d	3.08336e-12	0.387989	0.962	0.694	6.18583e-08
115		11	Lag3	9.61899e-12	0.429365	0.39	0.155	1.92976e-07
116		11	Pglyrp1	2.58906e-11	0.438377	0.686	0.397	5.19417e-07
117		11	Lgals3	2.85189e-11	0.474056	0.714	0.398	5.72147e-07
118		11	Itgb1	1.13756e-08	0.372167	0.762	0.538	0.000228218
119		11	Cxcr6	1.77728e-08	0.388078	0.448	0.217	0.000356558
120		11	Cd8b1	2.43522e-07	0.365664	0.705	0.41	0.00488553
121	Other Effector Cd8	12	Srm	3.67105e-15	0.458434	0.505	0.194	7.36485e-11
122		12	Nme1	4.79666e-15	0.433714	0.835	0.634	9.62306e-11
123		12	Tyrobp	1.60686e-13	0.630396	0.691	0.376	3.22368e-09
124		12	Ppp1r14b	1.42752e-12	0.469795	0.691	0.433	2.8639e-08
125		12	Gar1	3.50799e-12	0.417145	0.546	0.267	7.03772e-08
126		12	Ranbp1	3.8621e-12	0.421931	0.845	0.569	7.74815e-08
127		12	Hspe1	6.13798e-11	0.420482	0.722	0.473	1.2314e-06
128		12	Hspd1	7.61171e-11	0.427401	0.722	0.487	1.52706e-06
129		12	Ncr1	8.97356e-11	0.553543	0.557	0.254	1.80028e-06
130		12	Fcer1g	4.0888e-09	0.513541	0.619	0.36	8.20296e-05
131	Central Memory CD8	13	Igfbp4	2.06799e-15	0.682194	0.463	0.172	4.14879e-11
132		13	Ccr7	7.94093e-14	0.556699	0.695	0.319	1.59311e-09
133		13	Tcf7	3.50379e-11	0.458823	0.695	0.351	7.0293e-07
134		13	Il7r	3.72347e-10	0.444838	0.621	0.304	7.47002e-06
135		13	Rflnb	1.01452e-09	0.394543	0.474	0.21	2.03533e-05
136		13	Lef1	2.54819e-09	0.425767	0.621	0.353	5.11218e-05
137		13	Arl4c	1.23396e-07	0.348028	0.684	0.47	0.00247556
138		13	Smad7	2.00372e-07	0.357262	0.558	0.332	0.00401986
139		13	Gramd1a	7.44642e-07	0.350553	0.589	0.42	0.014939
140		13	Ly6c2	7.48475e-06	0.367709	0.705	0.5	0.150159
141	Other Effector CD8	14	Rrm2	1.25104e-45	0.934673	0.886	0.23	2.50984e-41
142		14	Pclaf	1.3825e-45	1.03955	0.987	0.315	2.77357e-41
143		14	Ncr1	2.68651e-42	1.09937	0.924	0.244	5.38968e-38
144		14	Hist1h1b	2.97324e-41	1.05575	0.937	0.278	5.96492e-37
145		14	Stmn1	3.28454e-40	0.999773	1	0.444	6.58945e-36
146		14	Tuba1b	1.29209e-38	0.904472	0.987	0.478	2.59218e-34
147		14	Top2a	2.89969e-34	0.921818	0.975	0.319	5.81736e-30
148		14	Mki67	1.52989e-33	0.93075	0.962	0.331	3.06927e-29
149		14	Tyrobp	1.41505e-26	0.951078	0.975	0.369	2.83887e-22
150		14	Gzma	2.24647e-23	0.963857	0.962	0.448	4.50686e-19
151	Other Effector CD8	15	Ccna2	7.38076e-56	1.00366	0.974	0.237	1.48073e-51
152		15	Pclaf	1.06084e-48	1.08882	1	0.315	2.12827e-44
153		15	Ube2c	1.00452e-45	1.081	0.922	0.243	2.01528e-41
154		15	Top2a	3.15688e-44	1.07407	0.987	0.319	6.33333e-40
155		15	Mki67	6.77721e-43	1.07804	0.987	0.331	1.35964e-38
156		15	Birc5	7.92295e-43	0.991488	0.961	0.281	1.5895e-38
157		15	Hist1h1b	1.00647e-39	1.05151	0.935	0.279	2.01919e-35
158		15	Hist1h2ae	2.87121e-36	1.0248	0.831	0.254	5.76022e-32
159		15	H2afx	2.28668e-35	0.987134	0.935	0.373	4.58754e-31
160		15	Stmn1	2.75775e-35	0.960504	1	0.444	5.53259e-31
161	Naive CD8	16	Lars2	1.38778e-34	0.740311	1	0.929	2.78417e-30
162		16	Rflnb	1.40182e-21	0.817516	0.667	0.209	2.81234e-17
163		16	Igfbp4	6.47309e-19	0.818758	0.6	0.172	1.29863e-14
164		16	Il7r	1.387e-17	0.760407	0.767	0.305	2.78261e-13
165		16	Gm26917	1.94711e-13	0.568269	0.883	0.675	3.90629e-09
166		16	Tcf7	1.81278e-11	0.606388	0.717	0.355	3.6368e-07
167		16	Kbtbd11	6.33716e-11	0.546735	0.5	0.188	1.27136e-06
168		16	Satb1	4.70663e-10	0.556575	0.7	0.422	9.44245e-06
169		16	Lef1	1.58153e-08	0.546683	0.633	0.356	0.000317287
170		16	Emb	6.75294e-08	0.45786	0.717	0.458	0.00135477
171	Naive CD8	17	Cd79a	1.50074e-53	1.52202	0.871	0.082	3.01079e-49
172		17	Iglc2	2.18442e-51	1.17714	0.742	0.06	4.38238e-47
173		17	Ly6d	8.85722e-43	1.33926	0.774	0.081	1.77694e-38
174		17	Cd79b	6.43688e-37	1.22053	0.871	0.126	1.29137e-32
175		17	H2-Aa	5.25405e-35	1.50458	0.968	0.178	1.05407e-30
176		17	H2-Ab1	1.4226e-32	1.29069	0.903	0.152	2.85402e-28
177		17	H2-Eb1	4.70362e-32	1.38579	0.903	0.166	9.4364e-28
178		17	Igkc	1.81104e-30	1.17014	0.806	0.127	3.63331e-26
179		17	Cd74	2.46867e-24	1.61632	0.968	0.306	4.95264e-20
180		17	Ighm	9.47475e-19	1.1178	0.839	0.267	1.90083e-14
