## Supplemental Tables 1A-1D, 2A-2D, 3A-3C for "A Novel Therapeutic Approach using CXCR3 Blockade to Treat Immune Checkpoint Inhibitor-mediated Myocarditis": Supp Table 1A_ timept_mouse_top10_lyr1_markers.xlsx

### Sheet: mouse_top10_lyr1_markers
	Annotation	cluster	gene	p_val	avg_log2FC	pct.1	pct.2	p_val_adj
1	Tcells	0	Hist1h1b	0	1.48124	0.953	0.243	0
2		0	Hist1h4d	0	1.45222	0.932	0.258	0
3		0	Gm4258	0	1.4307	0.71	0.043	0
4		0	Arpp21	0	1.32948	0.68	0.034	0
5		0	Rag1	0	1.28359	0.667	0.034	0
6		0	Satb1	0	1.2744	0.854	0.196	0
7		0	Tcf7	0	1.26917	0.823	0.15	0
8		0	Hist1h1a	0	1.26762	0.737	0.078	0
9		0	Hist1h2ae	0	1.262	0.854	0.187	0
10		0	Top2a	0	1.23674	0.767	0.157	0
11	Tcells	1	Gm26917	0	0.673123	0.712	0.553	0
12		1	mt-Nd4	0	0.498866	0.964	0.895	0
13		1	Ccl5	0	0.475766	0.692	0.476	0
14		1	mt-Nd2	0	0.452886	0.967	0.91	0
15		1	mt-Nd5	0	0.450799	0.908	0.86	0
16		1	mt-Nd3	1.23164e-283	0.477387	0.501	0.44	2.69605e-279
17		1	Ms4a4b	8.89198e-255	0.424581	0.438	0.299	1.94645e-250
18		1	Il7r	4.03577e-237	0.441892	0.284	0.164	8.83429e-233
19		1	Hbb-bs	2.8979e-224	0.459526	0.405	0.304	6.34349e-220
20		1	Xist	7.78904e-135	0.43841	0.331	0.263	1.70502e-130
21	Monocytes_Macrophages	2	Plac8	0	1.05743	0.967	0.447	0
22		2	Ifitm3	0	0.983747	0.994	0.537	0
23		2	Ifitm6	0	0.968123	0.761	0.168	0
24		2	Lst1	0	0.941766	0.932	0.352	0
25		2	Ifi30	0	0.912897	0.86	0.284	0
26		2	Ccl6	0	0.909844	0.877	0.349	0
27		2	Ifitm2	0	0.900193	0.96	0.47	0
28		2	Ms4a6c	0	0.853013	0.865	0.307	0
29		2	Alox5ap	0	0.830808	0.968	0.474	0
30		2	Fcer1g	0	0.795183	0.993	0.57	0
31	Bcells	3	Cd79a	0	1.78727	0.93	0.098	0
32		3	Cd79b	0	1.46683	0.805	0.099	0
33		3	Ebf1	0	1.43918	0.793	0.055	0
34		3	Ly6d	0	1.39276	0.812	0.157	0
35		3	Ighm	0	1.36922	0.892	0.231	0
36		3	Igkc	0	1.36697	0.766	0.097	0
37		3	Ms4a1	0	1.23944	0.658	0.051	0
38		3	Iglc2	0	1.19827	0.613	0.047	0
39		3	Vpreb3	0	0.959006	0.429	0.023	0
40		3	Ighd	0	0.932244	0.491	0.035	0
41	Tcells	4	Nkg7	0	1.38529	0.957	0.284	0
42		4	Ccl5	0	1.21752	0.904	0.47	0
43		4	Ms4a4b	0	1.02864	0.86	0.274	0
44		4	Cd3g	0	1.00784	0.915	0.327	0
45		4	Cd3e	0	0.999394	0.928	0.352	0
46		4	Cxcr6	0	0.993764	0.579	0.06	0
47		4	S100a4	0	0.993712	0.797	0.324	0
48		4	Cd3d	0	0.976197	0.907	0.335	0
49		4	Tigit	0	0.925155	0.58	0.068	0
50		4	Hcst	0	0.88227	0.816	0.337	0
51	Neutrophils	5	S100a9	0	1.87465	0.984	0.359	0
52		5	Retnlg	0	1.7809	0.779	0.101	0
53		5	S100a8	0	1.70443	0.978	0.429	0
54		5	Stfa2l1	0	1.32109	0.513	0.036	0
55		5	Wfdc21	0	1.3018	0.569	0.056	0
56		5	Pglyrp1	0	1.29162	0.795	0.258	0
57		5	Cstdc4	0	1.27566	0.459	0.03	0
58		5	Il1b	0	1.26682	0.707	0.179	0
59		5	Csf3r	0	1.25018	0.676	0.161	0
60		5	Cstdc5	0	1.22881	0.419	0.033	0
61	Monocytes_Macrophages	6	Cxcl9	0	1.35622	0.914	0.225	0
62		6	Ly6i	0	1.24014	0.887	0.226	0
63		6	Ifi30	0	1.18829	0.985	0.284	0
64		6	Calhm6	0	1.16116	0.87	0.12	0
65		6	Cfb	0	1.13496	0.929	0.249	0
66		6	H2-Ab1	0	1.06959	0.991	0.498	0
67		6	Cxcl16	0	1.04369	0.828	0.147	0
68		6	Chil1	0	1.0215	0.88	0.3	0
69		6	Aif1	0	1.01051	0.915	0.248	0
70		6	Sdc4	0	1.00691	0.806	0.16	0
71	Tcells	7	Ccr7	0	1.09634	0.785	0.123	0
72		7	Ms4a4b	0	0.945362	0.901	0.288	0
73		7	Il7r	0	0.935678	0.691	0.154	0
74		7	Igfbp4	0	0.882167	0.524	0.114	0
75		7	Cd3d	0	0.869982	0.924	0.35	0
76		7	Cd7	0	0.869443	0.631	0.107	0
77		7	Cd3e	0	0.815145	0.924	0.368	0
78		7	Lef1	0	0.798783	0.698	0.175	0
79		7	Gimap3	0	0.721175	0.679	0.209	0
80		7	Lat	0	0.713097	0.763	0.264	0
81	Monocytes_Macrophages	8	Fam26f	0	1.43086	0.949	0.043	0
82		8	Gm15056	0	1.41692	0.809	0.089	0
83		8	Cxcl9	0	1.39244	0.975	0.238	0
84		8	Ass1	0	1.34798	0.988	0.24	0
85		8	Gm10076	0	1.31836	0.999	0.321	0
86		8	Ly6i	0	1.31815	0.963	0.238	0
87		8	Usmg5	0	1.25051	0.965	0.098	0
88		8	Gm8797	0	1.23749	0.971	0.123	0
89		8	H2-DMb1	0	1.20448	0.959	0.204	0
90		8	Eno1	0	1.16098	0.998	0.434	0
91	Monocytes_Macrophages	9	Fn1	0	2.0043	1	0.158	0
92		9	Alox15	0	1.94504	0.998	0.073	0
93		9	Prg4	0	1.84132	1	0.113	0
94		9	Pf4	0	1.72567	0.984	0.096	0
95		9	Icam2	0	1.69965	0.996	0.114	0
96		9	Ecm1	0	1.64139	0.999	0.226	0
97		9	Ptgis	0	1.61604	0.984	0.043	0
98		9	Slpi	0	1.58745	0.963	0.213	0
99		9	Cfp	0	1.58663	1	0.276	0
100		9	Ltc4s	0	1.54955	0.992	0.109	0
101	Monocytes_Macrophages	10	Saa3	0	1.83006	0.994	0.273	0
102		10	Marco	0	1.67558	0.851	0.047	0
103		10	Prg4	0	1.48374	0.929	0.117	0
104		10	C1qb	0	1.40339	0.975	0.279	0
105		10	Timd4	0	1.37466	0.884	0.118	0
106		10	C1qc	0	1.3482	0.962	0.262	0
107		10	Cfb	0	1.31521	0.947	0.272	0
108		10	C1qa	0	1.29771	0.964	0.29	0
109		10	C4b	0	1.28945	0.877	0.113	0
110		10	Slpi	0	1.28479	0.828	0.218	0
111	Monocytes_Macrophages	11	Cxcl9	0	0.814286	0.702	0.256	0
112		11	Ifi30	0	0.755003	0.782	0.315	0
113		11	H2-Ab1	0	0.749646	0.94	0.518	0
114		11	H2-Eb1	0	0.705721	0.923	0.516	0
115		11	H2-Aa	0	0.692561	0.963	0.581	0
116		11	AW112010	0	0.652383	0.932	0.565	0
117		11	Ly6i	3.09739e-301	0.66186	0.65	0.257	6.78018e-297
118		11	Apoe	2.89962e-286	0.707851	0.785	0.403	6.34728e-282
119		11	Ly6a	1.31055e-275	0.61454	0.933	0.552	2.86879e-271
120		11	C1qa	3.053e-215	0.621812	0.64	0.301	6.68302e-211
121	Monocytes_Macrophages	12	Cbr2	0	1.63112	0.773	0.041	0
122		12	Mrc1	0	1.60385	0.843	0.048	0
123		12	F13a1	0	1.5842	0.847	0.104	0
124		12	C1qa	0	1.5192	0.97	0.293	0
125		12	Pf4	0	1.50915	0.856	0.104	0
126		12	C1qc	0	1.5041	0.964	0.265	0
127		12	Apoe	0	1.48573	0.99	0.398	0
128		12	Selenop	0	1.4805	0.929	0.281	0
129		12	Stab1	0	1.44745	0.793	0.059	0
130		12	C1qb	0	1.44738	0.956	0.282	0
131	Tcells	13	mt-Atp8	0	0.72509	0.932	0.77	0
132		13	Ctla4	5.61195e-270	0.712916	0.342	0.094	1.22846e-265
133		13	Gm10076	6.19187e-229	0.717819	0.69	0.34	1.3554e-224
134		13	Gzmb	1.06605e-131	0.573118	0.308	0.119	2.33359e-127
135		13	Nr4a2	7.99572e-129	0.578858	0.288	0.112	1.75026e-124
136		13	Ms4a4b	4.50303e-122	0.571017	0.525	0.31	9.85714e-118
137		13	Cxcl9	7.96232e-120	0.530322	0.503	0.262	1.74295e-115
138		13	Itgav	4.64361e-106	0.541174	0.313	0.146	1.01649e-101
139		13	Tnfaip3	2.20373e-93	0.551445	0.443	0.277	4.82397e-89
140		13	Mki67	1.67364e-65	0.550363	0.373	0.236	3.6636e-61
141	NK	14	Gzma	0	1.93221	0.989	0.246	0
142		14	Ccl5	0	1.43251	0.994	0.489	0
143		14	Nkg7	0	1.33468	0.969	0.316	0
144		14	Prf1	0	1.32981	0.74	0.091	0
145		14	Ncr1	0	1.30861	0.647	0.02	0
146		14	Sytl3	0	1.27764	0.74	0.085	0
147		14	Gzmb	0	1.14938	0.648	0.111	0
148		14	Il2rb	0	1.02565	0.71	0.155	0
149		14	Serpinb9b	0	0.947313	0.406	0.012	0
150		14	Klrg1	0	0.907325	0.462	0.012	0
151	Tcells	15	Stmn1	0	1.39974	0.992	0.265	0
152		15	Pclaf	0	1.24661	0.905	0.163	0
153		15	Hmgn2	0	1.21791	0.971	0.352	0
154		15	Dut	0	1.20534	0.941	0.209	0
155		15	H2afv	0	1.08423	0.977	0.366	0
156		15	H2afx	0	1.07449	0.902	0.252	0
157		15	Rrm2	0	1.07039	0.824	0.112	0
158		15	Birc5	0	1.06774	0.819	0.118	0
159		15	Spint2	0	1.0639	0.952	0.173	0
160		15	Ube2c	0	1.05675	0.78	0.149	0
161	Bcells	16	Cd79a	0	1.21908	0.619	0.149	0
162		16	Cd79b	0	1.09802	0.551	0.142	0
163		16	Ms4a1	0	1.08737	0.52	0.086	0
164		16	Gm10076	0	0.990723	0.801	0.339	0
165		16	Ighm	0	0.968515	0.607	0.272	0
166		16	Prg4	0	0.966066	0.638	0.13	0
167		16	Slpi	0	0.902463	0.667	0.227	0
168		16	Uba52	0	0.846371	0.882	0.555	0
169		16	Ebf1	0	0.836336	0.467	0.1	0
170		16	Ly6d	8.50081e-246	0.821983	0.509	0.197	1.86083e-241
171	Monocytes_Macrophages	17	Fn1	0	2.04192	0.992	0.167	0
172		17	Prg4	0	2.00722	0.987	0.123	0
173		17	Alox15	0	1.77914	0.952	0.084	0
174		17	Thbs1	0	1.60185	0.956	0.15	0
175		17	F5	0	1.52574	0.873	0.076	0
176		17	Ecm1	0	1.48158	0.955	0.235	0
177		17	Cfp	0	1.41919	0.962	0.285	0
178		17	Trf	0	1.37932	0.907	0.184	0
179		17	C4b	0	1.36989	0.892	0.119	0
180		17	Pf4	0	1.35515	0.859	0.108	0
181	Monocytes_Macrophages	18	Pira2	0	1.22532	0.834	0.261	0
182		18	Mpeg1	0	1.20459	0.933	0.381	0
183		18	Cybb	0	1.18803	0.956	0.414	0
184		18	Ctsc	0	1.11661	0.939	0.481	0
185		18	App	0	1.01655	0.84	0.331	0
186		18	Lrp1	0	1.01175	0.767	0.252	0
187		18	Ms4a4c	0	0.990571	0.705	0.224	0
188		18	Tgfbi	0	0.98622	0.801	0.328	0
189		18	C3	0	0.980513	0.756	0.259	0
190		18	Csf1r	0	0.975199	0.838	0.324	0
191	Tcells	19	Gm10076	0	1.43533	0.974	0.337	0
192		19	Uba52	0	1.12729	0.978	0.554	0
193		19	Ms4a4b	0	0.968731	0.858	0.305	0
194		19	Nkg7	0	0.959588	0.814	0.322	0
195		19	Cd3e	0	0.90549	0.894	0.383	0
196		19	Gm8797	0	0.862933	0.662	0.148	0
197		19	2010107E04Rik	0	0.844765	0.651	0.122	0
198		19	Usmg5	0	0.807581	0.633	0.124	0
199		19	Cd3g	0	0.802695	0.838	0.36	0
200		19	Cd3d	0	0.801214	0.826	0.367	0
201	Monocytes_Macrophages	20	Gm10076	0	1.31967	1	0.337	0
202		20	Ccl6	0	1.20617	0.973	0.378	0
203		20	Gm10053	0	1.12054	0.854	0.108	0
204		20	Usmg5	0	1.1099	0.901	0.12	0
205		20	2010107E04Rik	0	1.0623	0.903	0.118	0
206		20	Irf7	0	1.05753	0.95	0.285	0
207		20	Plac8	0	1.02214	0.993	0.477	0
208		20	Fam26f	0	1.01015	0.851	0.066	0
209		20	Ifitm3	0	0.991016	0.999	0.564	0
210		20	Cebpb	0	0.990448	0.988	0.381	0
211	DCs	21	Naaa	0	1.26116	0.85	0.211	0
212		21	Olfm1	0	1.18056	0.73	0.041	0
213		21	Plbd1	0	1.16924	0.886	0.233	0
214		21	Naga	0	1.16308	0.78	0.099	0
215		21	Wdfy4	0	1.0664	0.778	0.118	0
216		21	Cst3	0	1.06456	0.997	0.679	0
217		21	Clec9a	0	1.04327	0.655	0.017	0
218		21	H2-Eb1	0	1.02773	0.995	0.52	0
219		21	Irf8	0	1.02264	0.804	0.346	0
220		21	H2-Ab1	0	0.985639	0.993	0.522	0
221	Basophils	22	Hdc	0	1.63816	0.84	0.103	0
222		22	Il1b	0	1.62229	0.9	0.205	0
223		22	Rsad2	0	1.61663	0.813	0.079	0
224		22	Ccrl2	0	1.52304	0.787	0.205	0
225		22	Acod1	0	1.49873	0.744	0.148	0
226		22	Cxcl2	0	1.46451	0.699	0.217	0
227		22	Tnfaip2	0	1.43532	0.89	0.262	0
228		22	Isg15	0	1.42891	0.889	0.284	0
229		22	Il1r2	0	1.36155	0.72	0.101	0
230		22	Mxd1	0	1.32674	0.847	0.228	0
231	Monocytes_Macrophages	23	Cd79a	0	1.47379	0.97	0.149	0
232		23	Cd79b	0	1.31006	0.891	0.142	0
233		23	Ly6d	0	1.26007	0.917	0.196	0
234		23	Igkc	0	1.17977	0.868	0.137	0
235		23	Ighm	0	1.16596	0.951	0.271	0
236		23	Ms4a1	0	1.16584	0.787	0.087	0
237		23	Iglc2	0	1.09217	0.727	0.081	0
238		23	Ebf1	0	0.996054	0.812	0.1	0
239		23	Vpreb3	0	0.938942	0.575	0.047	0
240		23	Ifi30	3.00447e-222	0.846831	0.837	0.322	6.57679e-218
241	Bcells	24	Cd79a	0	1.65567	0.998	0.153	0
242		24	Gm10076	0	1.52067	1	0.344	0
243		24	Ly6d	0	1.48323	0.973	0.199	0
244		24	Cd79b	0	1.47613	0.969	0.145	0
245		24	Igkc	0	1.38306	0.906	0.14	0
246		24	Iglc2	0	1.34212	0.855	0.083	0
247		24	Ebf1	0	1.33012	0.913	0.103	0
248		24	Ms4a1	0	1.1648	0.805	0.09	0
249		24	Ighm	6.65276e-307	1.27658	0.976	0.274	1.45629e-302
250		24	Uba52	2.20382e-272	1.20837	1	0.559	4.82416e-268
251	Monocytes_Macrophages	25	Siglech	0	1.67227	0.818	0.007	0
252		25	Cox6a2	0	1.41047	0.652	0.023	0
253		25	Klk1	0	1.27355	0.53	0.002	0
254		25	Cyb561a3	6.75804e-262	1.11427	0.749	0.107	1.47933e-257
255		25	Tcf4	3.29389e-247	1.21488	0.834	0.148	7.21032e-243
256		25	Atp1b1	5.85474e-221	1.01973	0.668	0.093	1.2816e-216
257		25	Rnase6	1.04314e-206	1.28618	0.862	0.202	2.28343e-202
258		25	Bst2	1.61268e-166	1.34138	0.968	0.419	3.53015e-162
259		25	Irf8	1.44011e-156	1.28509	0.931	0.35	3.15241e-152
260		25	Ly6c2	9.662e-107	1.02316	0.943	0.399	2.11501e-102
261	Tcells	26	Ncr1	0	1.56893	0.876	0.031	0
262		26	Prf1	0	1.48651	0.902	0.103	0
263		26	Klrb1a	0	1.38148	0.846	0.019	0
264		26	Sytl3	0	1.37777	0.897	0.097	0
265		26	Gzmb	2.18607e-252	1.37852	0.808	0.121	4.78532e-248
266		26	Gzma	2.57719e-225	1.88595	0.974	0.26	5.64146e-221
267		26	Gm10076	9.88186e-182	1.43525	0.996	0.346	2.16314e-177
268		26	Nkg7	6.44361e-181	1.39396	0.996	0.329	1.41051e-176
269		26	Ccl5	5.65502e-139	1.38677	1	0.499	1.23788e-134
270		26	Uba52	1.08762e-137	1.11356	0.996	0.56	2.3808e-133
