## Supplemental Tables 1A-1D, 2A-2D, 3A-3C for "A Novel Therapeutic Approach using CXCR3 Blockade to Treat Immune Checkpoint Inhibitor-mediated Myocarditis": Supp Table 1B_ macro_timept_ top10_lyr2_markers_label2.xlsx

### Sheet: macro_top10_lyr2_markers_label2
	Annotations	cluster	gene	p_val	avg_log2FC	pct.1	pct.2	p_val_adj
1	CCR2+ monocytes	0	Pglyrp1	0	1.77337	0.56	0.303	0
2		0	Ace	0	1.58963	0.34	0.065	0
3		0	Plac8	0	1.26656	0.93	0.703	0
4		0	Ear2	0	1.24142	0.28	0.055	0
5		0	Gm9733	0	1.18655	0.459	0.172	0
6		0	Nr4a1	7.58849e-223	1.25412	0.49	0.281	1.66112e-218
7		0	Chil3	1.00848e-198	1.95787	0.334	0.147	2.20757e-194
8		0	S100a8	9.17495e-145	1.6952	0.652	0.56	2.0084e-140
9		0	Pou2f2	1.43692e-129	1.19247	0.413	0.269	3.14542e-125
10		0	S100a9	1.50414e-39	1.22058	0.455	0.388	3.29256e-35
11	CXCL9+CXCL10+CCR2+ Macrophages	1	Gm15056	0	2.83143	0.817	0.178	0
12		1	Fam26f	0	2.49024	0.953	0.098	0
13		1	Ass1	0	2.18738	0.988	0.423	0
14		1	Spp1	0	2.12221	0.309	0.069	0
15		1	Eno1	0	2.05909	0.999	0.716	0
16		1	Gm8797	0	1.91818	0.971	0.228	0
17		1	Usmg5	0	1.91761	0.968	0.192	0
18		1	Cxcl9	0	1.87418	0.973	0.415	0
19		1	Gm10076	0	1.82472	0.999	0.446	0
20		1	Ccl12	0	1.74403	0.505	0.095	0
21	CXCL9+CXCL10+CCR2+ Macrophages	2	Ly6i	0	1.77071	0.973	0.538	0
22		2	Cxcl9	0	1.75028	0.944	0.43	0
23		2	Calhm6	0	1.71086	0.918	0.31	0
24		2	Upp1	0	1.622	0.775	0.297	0
25		2	Sod2	0	1.39785	0.964	0.675	0
26		2	Ifi30	0	1.38612	0.99	0.521	0
27		2	Ass1	0	1.37339	0.954	0.439	0
28		2	Mif	0	1.3442	0.96	0.716	0
29		2	Tpi1	0	1.3246	0.962	0.678	0
30		2	Cxcl10	6.1313e-221	1.31286	0.537	0.241	1.34214e-216
31	CCR2+ Monocytes	3	Tmsb10	0	1.48778	1	0.953	0
32		3	S100a4	0	1.48616	0.878	0.557	0
33		3	Ccl6	0	1.4525	0.956	0.716	0
34		3	Crip1	0	1.36933	0.989	0.916	0
35		3	S100a6	0	1.28015	0.995	0.851	0
36		3	Tppp3	0	1.20858	0.738	0.394	0
37		3	Ifitm3	0	1.18228	1	0.943	0
38		3	Ifi27l2a	8.74041e-234	1.10333	0.969	0.791	1.91328e-229
39		3	Ly6c2	3.59134e-220	1.37627	0.884	0.626	7.86144e-216
40		3	Isg15	6.32392e-109	1.11067	0.688	0.51	1.38431e-104
41	CXCL9+CXCL10+CCR2+ Macrophages	4	Ccl8	0	2.58766	0.387	0.1	0
42		4	H2-Eb1	0	1.86998	0.996	0.749	0
43		4	Vcam1	0	1.60156	0.449	0.067	0
44		4	Apoe	0	1.56937	0.938	0.683	0
45		4	H2-Aa	0	1.51676	0.999	0.82	0
46		4	H2-Ab1	0	1.45842	0.998	0.789	0
47		4	Sdc4	0	1.37459	0.863	0.377	0
48		4	Cxcl9	0	1.37351	0.869	0.439	0
49		4	Ms4a7	0	1.37224	0.605	0.152	0
50		4	Fabp5	9.61923e-200	1.39337	0.529	0.262	2.10565e-195
51	CCR2- Monocytes	5	Saa3	0	3.70682	0.993	0.511	0
52		5	Marco	0	3.56753	0.85	0.109	0
53		5	Serping1	0	2.49278	0.578	0.035	0
54		5	Timd4	0	2.19025	0.885	0.295	0
55		5	C4b	0	1.724	0.883	0.303	0
56		5	Slpi	0	1.65966	0.834	0.438	0
57		5	C3	0	1.58449	0.903	0.628	0
58		5	Isg15	0	1.57965	0.894	0.495	0
59		5	Cfb	0	1.55244	0.951	0.68	0
60		5	Gbp2b	0	1.5478	0.758	0.256	0
61	CCR2- Monocytes	6	Alox15	0	3.39925	0.999	0.154	0
62		6	Slpi	0	3.15798	0.964	0.428	0
63		6	Icam2	0	3.12813	0.997	0.196	0
64		6	Pf4	0	2.77756	0.985	0.196	0
65		6	Ptgis	0	2.7107	0.987	0.121	0
66		6	Ecm1	0	2.64567	1	0.536	0
67		6	Fn1	0	2.6307	1	0.324	0
68		6	Cfp	0	2.57108	1	0.647	0
69		6	Lrg1	0	2.44233	0.998	0.31	0
70		6	Fcna	0	2.37461	0.995	0.191	0
71	CXCL9+CXCL10+CCR2+ Macrophages	7	Ccl5	0	2.71449	0.833	0.495	0
72		7	Nkg7	0	2.42169	0.595	0.194	0
73		7	Cd3e	0	1.76755	0.494	0.143	0
74		7	Cd3g	0	1.64284	0.452	0.12	0
75		7	Ms4a4b	0	1.62373	0.465	0.145	0
76		7	Cd3d	0	1.57728	0.451	0.127	0
77		7	Thy1	0	1.52834	0.432	0.103	0
78		7	mt-Atp6	2.78418e-214	1.51107	0.976	0.975	6.09457e-210
79		7	mt-Nd5	6.8717e-180	1.36315	0.938	0.92	1.50422e-175
80		7	Gzma	5.98547e-117	1.84953	0.344	0.159	1.31022e-112
81	Cardiac Resident Macrophages	8	Cbr2	0	3.87931	0.788	0.107	0
82		8	Mrc1	0	3.76708	0.871	0.116	0
83		8	Lyve1	0	3.60324	0.658	0.018	0
84		8	F13a1	0	3.47892	0.847	0.228	0
85		8	Stab1	0	3.26873	0.807	0.16	0
86		8	Selenop	0	3.08283	0.928	0.596	0
87		8	Cd163	0	2.9752	0.611	0.02	0
88		8	Mgl2	0	2.91174	0.65	0.039	0
89		8	Fcrls	0	2.88812	0.704	0.014	0
90		8	Folr2	0	2.88269	0.666	0.068	0
91	CCR2- Monocytes	9	Prg4	0	4.02583	0.988	0.218	0
92		9	Fn1	0	4.00378	0.993	0.338	0
93		9	Retnla	0	3.60755	0.644	0.15	0
94		9	F5	0	3.27796	0.877	0.182	0
95		9	Thbs1	0	3.0782	0.959	0.34	0
96		9	Itga6	0	2.87526	0.871	0.159	0
97		9	Alox15	0	2.66177	0.956	0.172	0
98		9	Flnb	0	2.53625	0.823	0.2	0
99		9	Ednrb	0	2.4369	0.848	0.186	0
100		9	Ltbp1	0	2.37274	0.716	0.098	0
101	CCR2+ Monocytes	10	Gm10076	0	1.86258	0.993	0.483	0
102		10	Gm10053	0	1.78604	0.854	0.235	0
103		10	Tmsb10	0	1.75729	1	0.955	0
104		10	Uba52	0	1.54684	0.998	0.691	0
105		10	Gstp1	0	1.50714	0.924	0.589	0
106		10	Usmg5	0	1.46637	0.895	0.247	0
107		10	2010107E04Rik	0	1.40188	0.899	0.247	0
108		10	Ifi27l2a	0	1.31579	0.99	0.798	0
109		10	Ccl6	2.10404e-259	2.13519	0.966	0.726	4.60575e-255
110		10	Tppp3	6.81058e-224	1.28478	0.76	0.408	1.49084e-219
111	CXCL9+CXCL10+CCR2+ Macrophages	11	Ptprc	0	2.26477	0.963	0.841	0
112		11	Pira2	0	2.23008	0.856	0.63	0
113		11	Hspa5	0	2.18025	0.926	0.857	0
114		11	mt-Atp8	0	1.97099	0.946	0.817	0
115		11	Mpeg1	0	1.94888	0.934	0.831	0
116		11	Ctsc	0	1.94699	0.97	0.866	0
117		11	Fgl2	7.4052e-290	2.04131	0.854	0.606	1.621e-285
118		11	Sppl2a	6.78246e-268	1.96704	0.799	0.603	1.48468e-263
119		11	Cers6	1.06042e-216	1.87231	0.719	0.471	2.32126e-212
120		11	Vcan	2.27973e-43	2.17287	0.305	0.179	4.99032e-39
121	CCR2+ Monocytes	12	Cd79a	0	3.67721	0.98	0.104	0
122		12	Ly6d	0	3.39119	0.952	0.088	0
123		12	Cd79b	0	3.25157	0.954	0.103	0
124		12	Ighm	0	2.85925	0.977	0.21	0
125		12	Ms4a1	0	2.8582	0.85	0.046	0
126		12	Igkc	0	2.5694	0.913	0.087	0
127		12	Iglc2	0	2.49754	0.786	0.047	0
128		12	Vpreb3	0	2.48238	0.636	0.022	0
129		12	Ebf1	0	2.14314	0.86	0.047	0
130		12	Ltb	8.97786e-228	2.0752	0.87	0.26	1.96525e-223
131	CCR2+ Monocytes	13	Retnlg	0	4.02785	0.822	0.123	0
132		13	Cd79a	0	3.79831	0.958	0.106	0
133		13	Cstdc4	0	3.59683	0.453	0.04	0
134		13	Ly6d	0	3.51333	0.897	0.09	0
135		13	Ighm	0	3.24484	0.922	0.212	0
136		13	S100a9	9.58547e-272	4.69864	0.997	0.388	2.09826e-267
137		13	Cstdc5	1.2323e-241	4.26355	0.408	0.043	2.69751e-237
138		13	S100a8	3.98908e-203	3.92469	0.986	0.566	8.73211e-199
139		13	Lcn2	4.31568e-122	3.20878	0.483	0.113	9.44702e-118
140		13	Ngp	2.08985e-52	3.96992	0.314	0.094	4.57468e-48
141	CCR2- Monocytes	14	Ube2c	0	2.64708	0.892	0.102	0
142		14	Birc5	0	2.15663	0.908	0.072	0
143		14	Pclaf	0	2.03013	0.924	0.094	0
144		14	Stmn1	2.57367e-307	2.46385	0.996	0.173	5.63377e-303
145		14	Cd5l	3.72059e-272	2.11388	0.916	0.141	8.14437e-268
146		14	Alox15	9.71784e-206	2.17739	0.992	0.209	2.12724e-201
147		14	Icam2	1.22239e-191	2.11761	0.988	0.249	2.67582e-187
148		14	Pf4	2.06156e-177	2.11287	0.984	0.248	4.51276e-173
149		14	Tuba1b	1.56962e-129	2.18227	0.984	0.687	3.43591e-125
150		14	Retnla	1.62189e-120	2.32234	0.731	0.173	3.55032e-116
151	CCR2+ Monocytes	15	Siglech	0	3.93953	0.826	0.013	0
152		15	Klk1	0	3.73304	0.559	0.003	0
153		15	Cox6a2	0	3.56997	0.674	0.041	0
154		15	Atp1b1	0	2.64941	0.691	0.028	0
155		15	Mzb1	0	2.59627	0.619	0.038	0
156		15	Cyb561a3	2.30273e-217	2.48806	0.758	0.131	5.04068e-213
157		15	Ly6d	1.32579e-197	3.03599	0.657	0.096	2.90215e-193
158		15	Tcf4	2.22367e-149	2.47407	0.826	0.247	4.8676e-145
159		15	Bst2	9.80909e-115	2.83013	0.962	0.735	2.14721e-110
160		15	Irf8	2.38939e-109	2.90139	0.924	0.618	5.23038e-105
161	CXCL9+CXCL10+CCR2+ Macrophages	16	Birc5	0	2.01906	0.887	0.073	0
162		16	Pclaf	1.1366e-295	1.76192	0.858	0.096	2.48803e-291
163		16	Top2a	8.59899e-248	2.08602	0.887	0.129	1.88232e-243
164		16	Ube2c	7.81151e-244	2.08191	0.809	0.104	1.70994e-239
165		16	Stmn1	3.75245e-215	2.29948	0.936	0.175	8.21412e-211
166		16	Mki67	1.49604e-210	1.75635	0.892	0.148	3.27483e-206
167		16	Hist1h2ae	3.27455e-108	1.86761	0.721	0.169	7.16799e-104
168		16	Tubb5	1.85503e-104	1.82354	0.995	0.701	4.06066e-100
169		16	H2afx	4.07064e-96	1.41048	0.838	0.275	8.91063e-92
170		16	Hmgb2	4.94475e-88	1.60713	0.99	0.687	1.08241e-83
171	Cardiac Resident Macrophages	17	Stfa2	9.58828e-257	2.3807	0.522	0.027	2.09888e-252
172		17	Cstdc5	1.33808e-197	2.99909	0.58	0.045	2.92906e-193
173		17	Stfa2l1	1.75549e-193	2.61487	0.609	0.051	3.84276e-189
174		17	Cstdc4	9.71642e-190	2.66944	0.558	0.043	2.12692e-185
175		17	Retnlg	2.95104e-178	3.75853	0.884	0.129	6.45983e-174
176		17	Wfdc21	1.17804e-146	2.57414	0.71	0.094	2.57874e-142
177		17	S100a9	7.95555e-102	3.86191	0.993	0.394	1.74147e-97
178		17	Cbr2	1.18346e-93	2.4743	0.725	0.146	2.59059e-89
179		17	S100a8	5.80276e-82	3.26503	1	0.569	1.27022e-77
180		17	Lcn2	4.01319e-79	2.50022	0.601	0.116	8.78488e-75
181	CCR2- Monocytes	18	Gzma	3.40569e-54	4.81998	0.929	0.171	7.45505e-50
182		18	Nkg7	4.38967e-49	3.01171	1	0.221	9.60898e-45
183		18	Marco	5.8081e-39	2.0761	0.881	0.165	1.27139e-34
184		18	Serping1	1.89535e-38	2.06079	0.595	0.076	4.14892e-34
185		18	Ube2c	8.78257e-38	1.89767	0.69	0.109	1.9225e-33
186		18	Ccl5	1.61424e-29	3.02574	1	0.518	3.53358e-25
187		18	Hist1h1b	4.13857e-24	2.12955	0.762	0.219	9.05934e-20
188		18	Hist1h2ae	4.70875e-20	2.00696	0.643	0.173	1.03075e-15
189		18	Saa3	4.00265e-18	1.94735	0.976	0.548	8.7618e-14
190		18	Hist1h1e	1.44642e-16	2.06987	0.786	0.369	3.16622e-12
