## Supplemental Tables 1A-1D, 2A-2D, 3A-3C for "A Novel Therapeutic Approach using CXCR3 Blockade to Treat Immune Checkpoint Inhibitor-mediated Myocarditis": Supp Table 1C_ tcells_timept_top10_lyr1_markers.xlsx

### Sheet: tcells_timept_top10_lyr1_marker
	Annotations	cluster	gene	p_val	avg_log2FC	pct.1	pct.2	p_val_adj
1	CD8	0	Cd74	0	0.762427	0.888	0.582	0
2		0	Lyz2	0	0.760652	0.805	0.517	0
3		0	H2-Aa	0	0.693312	0.54	0.292	0
4		0	Apoe	0	0.618107	0.373	0.178	0
5		0	H2-Ab1	0	0.612845	0.429	0.223	0
6		0	H2-Eb1	0	0.587495	0.428	0.236	0
7		0	S100a9	0	0.567612	0.455	0.268	0
8		0	Ctss	0	0.564524	0.506	0.325	0
9		0	mt-Nd4	0	0.531834	0.964	0.859	0
10		0	S100a8	0	0.531682	0.448	0.28	0
11	CD4	1	Hist1h4d	0	1.04838	0.915	0.405	0
12		1	Hist1h1b	0	1.04046	0.935	0.384	0
13		1	Hist1h1a	0	0.947824	0.709	0.212	0
14		1	Gm4258	0	0.946552	0.647	0.182	0
15		1	Rag1	0	0.920463	0.618	0.169	0
16		1	Hist1h2ae	0	0.873535	0.823	0.32	0
17		1	Hist1h3e	0	0.871237	0.719	0.271	0
18		1	Arpp21	0	0.831754	0.596	0.184	0
19		1	Hist2h2ac	0	0.812876	0.652	0.241	0
20		1	Hist1h3c	0	0.812695	0.602	0.2	0
21	CD8	2	Ccl5	0	1.32788	0.929	0.384	0
22		2	Nkg7	0	1.2271	0.958	0.333	0
23		2	S100a4	0	1.20928	0.759	0.151	0
24		2	S100a6	0	1.1465	0.916	0.356	0
25		2	AW112010	0	1.0528	0.938	0.379	0
26		2	Cxcr6	0	0.930191	0.56	0.087	0
27		2	Id2	0	0.912071	0.755	0.253	0
28		2	Hcst	0	0.888191	0.774	0.278	0
29		2	Tigit	0	0.874676	0.556	0.091	0
30		2	S100a11	0	0.83537	0.804	0.34	0
31	CD8	3	Ccr7	0	1.04369	0.783	0.138	0
32		3	Klf2	0	0.980271	0.89	0.282	0
33		3	Igfbp4	0	0.85747	0.525	0.106	0
34		3	Rflnb	0	0.783097	0.509	0.057	0
35		3	Il7r	0	0.770641	0.7	0.219	0
36		3	Cd7	0	0.744788	0.633	0.159	0
37		3	Tsc22d3	0	0.662475	0.715	0.267	0
38		3	Rpl22l1	0	0.652962	0.881	0.473	0
39		3	Rps27	0	0.646014	0.998	0.782	0
40		3	Klk8	0	0.620464	0.518	0.138	0
41	CD4	4	Mki67	0	1.34296	0.985	0.32	0
42		4	Top2a	0	1.16506	0.971	0.335	0
43		4	Knl1	0	1.1607	0.772	0.137	0
44		4	Gm4258	0	1.15769	0.873	0.218	0
45		4	Cenpf	0	1.12352	0.759	0.166	0
46		4	Arpp21	0	1.1044	0.876	0.208	0
47		4	Aspm	0	1.02371	0.621	0.1	0
48		4	Cenpe	0	0.982155	0.665	0.134	0
49		4	Ano6	0	0.980119	0.787	0.22	0
50		4	Ncapg2	0	0.943222	0.627	0.113	0
51	CD4	5	Hmgn2	0	1.1315	0.99	0.372	0
52		5	Pclaf	0	1.11809	0.975	0.267	0
53		5	Stmn1	0	1.11792	0.998	0.406	0
54		5	Birc5	0	1.03163	0.918	0.185	0
55		5	Hist1h2ap	0	1.02445	0.836	0.149	0
56		5	H2afx	0	1.00351	0.941	0.283	0
57		5	Dut	0	0.993142	0.963	0.328	0
58		5	H2afv	0	0.986509	0.99	0.395	0
59		5	Rrm2	0	0.98478	0.905	0.194	0
60		5	Ube2c	0	0.981785	0.862	0.229	0
61	CD8	6	Gm10076	0	1.79444	0.977	0.209	0
62		6	Uba52	0	1.32594	0.978	0.462	0
63		6	Gm8797	0	1.09833	0.66	0.032	0
64		6	H2-D1	0	1.06655	0.994	0.482	0
65		6	2010107E04Rik	0	1.0399	0.652	0.019	0
66		6	Usmg5	0	1.0181	0.636	0.019	0
67		6	Atp5o.1	0	0.908052	0.576	0.017	0
68		6	Ifi27l2a	0	0.894042	0.83	0.35	0
69		6	Aes	0	0.863525	0.553	0.014	0
70		6	Minos1	0	0.832062	0.54	0.016	0
71	CD8	7	Gm10076	0	1.2388	0.808	0.218	0
72		7	Cxcl9	0	1.14018	0.621	0.126	0
73		7	Fcer1g	0	0.913929	0.693	0.264	0
74		7	Cd74	0	0.839635	0.975	0.644	0
75		7	H2-D1	0	0.825983	0.849	0.49	0
76		7	Gm15056	0	0.816576	0.34	0.036	0
77		7	Uba52	2.30077e-278	0.773677	0.809	0.471	5.03638e-274
78		7	Ly6a	1.1239e-256	0.777348	0.812	0.409	2.46021e-252
79		7	H2-Ab1	3.86518e-242	0.829109	0.634	0.259	8.46087e-238
80		7	Ctsc	1.16401e-192	0.766224	0.559	0.251	2.54802e-188
81	CD8	8	Lgals1	0	0.804432	0.983	0.573	0
82		8	Birc5	0	0.764959	0.744	0.2	0
83		8	Selenoh	0	0.740828	0.847	0.236	0
84		8	Pclaf	2.64265e-268	0.754088	0.842	0.281	5.78476e-264
85		8	Cotl1	3.41104e-254	0.714878	0.895	0.348	7.46677e-250
86		8	S100a4	2.34384e-226	0.796659	0.686	0.23	5.13067e-222
87		8	Tagln2	2.05777e-225	0.689693	0.932	0.43	4.50446e-221
88		8	Stmn1	1.27401e-207	0.710254	0.957	0.415	2.7888e-203
89		8	S100a10	9.76605e-194	0.686374	0.942	0.484	2.13779e-189
90		8	Nkg7	3.52021e-163	0.688942	0.849	0.416	7.70575e-159
91	CD4	9	Mki67	1.50559e-289	1.22713	0.996	0.372	3.29574e-285
92		9	Aspm	7.3364e-289	1.01703	0.718	0.139	1.60594e-284
93		9	Knl1	3.17742e-236	0.963997	0.764	0.187	6.95538e-232
94		9	Top2a	3.91712e-217	1.02022	0.955	0.385	8.57457e-213
95		9	Cenpf	5.55741e-188	0.961143	0.741	0.212	1.21652e-183
96		9	Kif11	6.07555e-183	0.842472	0.707	0.191	1.32994e-178
97		9	Cenpe	5.16023e-165	0.83264	0.648	0.176	1.12957e-160
98		9	Smc2	2.46084e-161	0.830716	0.737	0.237	5.38677e-157
99		9	Prc1	8.76819e-159	0.772529	0.669	0.185	1.91936e-154
100		9	Hsp90b1	1.67107e-152	0.778183	0.953	0.544	3.65798e-148
101	CD4	10	Gm20628	0	1.30958	0.713	0.038	0
102		10	Hist1h2ak	5.09275e-281	1.11969	0.769	0.139	1.1148e-276
103		10	Hba-a1	7.60577e-256	1.12881	0.944	0.236	1.6649e-251
104		10	Hbb-bs	5.0981e-214	1.1341	0.994	0.346	1.11598e-209
105		10	AY036118	1.2224e-209	1.30827	0.983	0.513	2.67584e-205
106		10	Hist1h1d	6.56959e-203	1.07241	0.907	0.282	1.43808e-198
107		10	Hist1h2af	1.22024e-146	0.81576	0.6	0.136	2.67111e-142
108		10	Hist1h1a	1.68358e-144	0.919237	0.89	0.308	3.68536e-140
109		10	Stmn1	2.99008e-123	0.835838	0.958	0.426	6.54528e-119
110		10	Hist1h1b	8.54877e-113	0.820046	0.983	0.492	1.87133e-108
111	CD8	11	Ncr1	0	1.5558	0.828	0.015	0
112		11	Irf8	0	1.4129	0.872	0.119	0
113		11	Prf1	0	1.3785	0.862	0.132	0
114		11	Klrb1a	0	1.35097	0.797	0.01	0
115		11	Sytl3	0	1.34102	0.907	0.142	0
116		11	Gm10076	8.20775e-268	1.61328	0.972	0.234	1.79668e-263
117		11	Gzma	1.06343e-239	1.71458	0.979	0.324	2.32784e-235
118		11	Gzmb	4.3799e-230	1.24954	0.769	0.135	9.58761e-226
119		11	Tyrobp	1.60805e-201	1.30378	0.928	0.288	3.52002e-197
120		11	Fcer1g	1.57774e-185	1.17472	0.931	0.274	3.45368e-181
121	CD4	12	Myl10	0	1.38711	0.914	0.035	0
122		12	Mzb1	0	1.22885	0.893	0.092	0
123		12	Ptcra	0	1.12354	0.811	0.076	0
124		12	Gm4632	0	1.0981	0.724	0.012	0
125		12	Il2ra	1.32274e-298	1.16718	0.905	0.12	2.89547e-294
126		12	Dntt	3.73536e-249	1.10778	0.897	0.14	8.17671e-245
127		12	Ly6d	3.75208e-221	1.31132	0.934	0.197	8.21331e-217
128		12	Rgcc	6.58913e-195	1.05638	0.905	0.184	1.44236e-190
129		12	Ramp1	1.04412e-182	1.00833	0.959	0.21	2.28558e-178
130		12	Plac8	1.90105e-136	1.0052	0.955	0.283	4.1614e-132
