## Supplemental Tables 1A-1D, 2A-2D, 3A-3C for "A Novel Therapeutic Approach using CXCR3 Blockade to Treat Immune Checkpoint Inhibitor-mediated Myocarditis": Supp Table 1D_ cd8_timept_top10_lyr1_markers.xlsx

### Sheet: cd8_timept_top10_lyr1_markers
	Annotations	cluster	gene	p_val	avg_log2FC	pct.1	pct.2	p_val_adj
1	Central Memory CD8	0	Rpl12	1.63284e-220	0.333238	0.859	0.715	3.57429e-216
2		0	Rpl5	2.85987e-195	0.321508	0.848	0.694	6.26026e-191
3		0	Il7r	9.66296e-114	0.415862	0.518	0.312	2.11522e-109
4		0	Gm10260	8.50687e-111	0.306081	0.791	0.63	1.86215e-106
5		0	Txnip	5.41516e-88	0.302316	0.714	0.57	1.18538e-83
6		0	Klf2	7.36151e-67	0.305344	0.617	0.436	1.61144e-62
7		0	Tcf7	1.81326e-65	0.308971	0.381	0.234	3.96922e-61
8		0	S100a9	1.9906e-65	0.321585	0.505	0.339	4.35742e-61
9		0	Ccr7	3.69664e-64	0.309274	0.389	0.235	8.09195e-60
10		0	S100a8	8.93814e-63	0.309973	0.508	0.344	1.95656e-58
11	Central Memory CD8	1	Gm26917	0	0.87835	0.886	0.57	0
12		1	Hbb-bs	0	0.870241	0.63	0.29	0
13		1	mt-Nd3	1.67058e-177	0.544561	0.613	0.463	3.6569e-173
14		1	Xist	3.69889e-162	0.636451	0.488	0.306	8.09687e-158
15		1	Macf1	5.12118e-128	0.4678	0.574	0.454	1.12103e-123
16		1	Hba-a1	1.56087e-92	0.444468	0.342	0.196	3.41674e-88
17		1	Kcnq1ot1	4.16372e-87	0.484033	0.27	0.137	9.11437e-83
18		1	Ssh2	2.8383e-77	0.436035	0.429	0.325	6.21303e-73
19		1	Satb1	1.1999e-72	0.46271	0.385	0.28	2.62659e-68
20		1	Gramd3	7.89424e-54	0.422232	0.335	0.248	1.72805e-49
21	Naive CD8	2	Ccr7	0	0.961779	0.807	0.177	0
22		2	Igfbp4	0	0.861172	0.544	0.102	0
23		2	Tcf7	0	0.80635	0.736	0.185	0
24		2	Klf2	0	0.790421	0.913	0.396	0
25		2	Lef1	0	0.7502	0.731	0.205	0
26		2	Rflnb	0	0.728854	0.544	0.096	0
27		2	Rgs10	0	0.69514	0.612	0.152	0
28		2	Gm11808	0	0.694833	0.733	0.255	0
29		2	Rpl22l1	0	0.679217	0.899	0.451	0
30		2	Limd2	0	0.668394	0.89	0.436	0
31	Effector Memory CD8	3	S100a9	0	0.908811	0.726	0.311	0
32		3	S100a8	0	0.837557	0.688	0.322	0
33		3	Lyz2	0	0.539293	0.89	0.729	0
34		3	Apoe	2.68289e-145	0.557691	0.461	0.264	5.87285e-141
35		3	Ngp	7.1431e-121	0.481977	0.25	0.097	1.56363e-116
36		3	Gm26917	5.32773e-94	0.358604	0.684	0.6	1.16624e-89
37		3	Saa3	1.18039e-89	0.499573	0.311	0.167	2.58388e-85
38		3	Ccl6	1.01384e-74	0.414788	0.265	0.139	2.2193e-70
39		3	Tyrobp	1.76164e-69	0.370912	0.486	0.375	3.85622e-65
40		3	Ifitm3	3.72209e-68	0.384471	0.472	0.372	8.14766e-64
41	CXCR3hi Effector CD8	4	Ccl5	0	0.842927	0.985	0.67	0
42		4	Nkg7	0	0.702794	0.969	0.556	0
43		4	S100a6	7.09176e-224	0.518487	0.872	0.608	1.55239e-219
44		4	AW112010	3.94843e-196	0.443671	0.907	0.65	8.64311e-192
45		4	Cd8a	9.57118e-175	0.539318	0.6	0.322	2.09513e-170
46		4	Hcst	1.77803e-141	0.438174	0.673	0.47	3.8921e-137
47		4	S100a4	7.43073e-136	0.499477	0.606	0.346	1.62659e-131
48		4	Cxcr6	1.99792e-134	0.500531	0.446	0.219	4.37345e-130
49		4	Tigit	3.61654e-119	0.463387	0.439	0.23	7.9166e-115
50		4	Gzma	1.41756e-97	0.500214	0.477	0.271	3.10304e-93
51	CXCR3hi Effector CD8	5	S100a4	0	1.00534	0.909	0.32	0
52		5	Cxcr6	0	0.926397	0.762	0.19	0
53		5	Ccl5	0	0.896647	0.994	0.675	0
54		5	Nkg7	0	0.878533	1	0.561	0
55		5	Lag3	0	0.781085	0.629	0.159	0
56		5	Tigit	0	0.776182	0.714	0.205	0
57		5	S100a6	0	0.769723	0.979	0.602	0
58		5	Ctla2a	0	0.767891	0.562	0.145	0
59		5	Cd8a	0	0.757998	0.821	0.304	0
60		5	Klrd1	0	0.74569	0.685	0.196	0
61	Effector Memory CD8	6	Lrp1	2.07609e-256	0.566305	0.252	0.037	4.54456e-252
62		6	H2-Aa	1.40429e-227	0.684764	0.768	0.478	3.07399e-223
63		6	Rassf4	4.16956e-194	0.54301	0.261	0.052	9.12717e-190
64		6	H2-Ab1	6.58962e-181	0.684195	0.656	0.376	1.44247e-176
65		6	H2-Eb1	1.04299e-173	0.660876	0.66	0.384	2.28311e-169
66		6	Lilrb4a	1.107e-156	0.575255	0.295	0.082	2.42322e-152
67		6	Zeb2	3.91566e-124	0.62091	0.336	0.124	8.57139e-120
68		6	Mpeg1	1.2174e-114	0.577105	0.326	0.122	2.66489e-110
69		6	Cybb	1.58474e-106	0.584447	0.347	0.144	3.469e-102
70		6	Cxcl9	8.747e-99	0.560634	0.424	0.209	1.91472e-94
71	CXCR3hi Effector CD8	7	Gm10076	0	1.12049	0.733	0.269	0
72		7	Gm8797	0	0.74645	0.45	0.06	0
73		7	Usmg5	0	0.692247	0.431	0.046	0
74		7	2010107E04Rik	0	0.668877	0.418	0.047	0
75		7	S100a10	6.86517e-259	0.653621	0.983	0.62	1.50279e-254
76		7	Uba52	7.01779e-257	0.876107	0.9	0.493	1.53619e-252
77		7	Lgals1	2.78419e-214	0.662511	0.967	0.55	6.09458e-210
78		7	Nkg7	9.57873e-213	0.640387	0.966	0.58	2.09678e-208
79		7	Chchd2	8.43679e-198	0.635814	0.809	0.363	1.84681e-193
80		7	Anxa2	6.68277e-187	0.632372	0.721	0.274	1.46286e-182
81	Effector CD8	8	Stmn1	0	1.25993	0.928	0.141	0
82		8	Pclaf	0	1.23945	0.837	0.065	0
83		8	Birc5	0	1.11012	0.757	0.044	0
84		8	Top2a	0	1.07354	0.82	0.114	0
85		8	Tuba1b	0	1.06482	0.898	0.24	0
86		8	Mki67	0	1.05517	0.837	0.12	0
87		8	Tubb5	0	1.03061	0.963	0.365	0
88		8	Dut	0	1.02313	0.868	0.17	0
89		8	Hmgb2	0	0.99363	0.992	0.496	0
90		8	Hmgn2	0	0.990095	0.851	0.169	0
91	Effector Memory CD8	9	Cxcl9	1.84044e-289	1.09399	0.679	0.205	4.02872e-285
92		9	Gm10076	1.96129e-265	1.07802	0.787	0.274	4.29327e-261
93		9	Gm15056	1.92625e-240	0.842785	0.366	0.061	4.21656e-236
94		9	Fcer1g	9.18704e-150	0.772426	0.718	0.376	2.01104e-145
95		9	Uba52	4.90546e-145	0.681366	0.8	0.504	1.07381e-140
96		9	H2-Ab1	5.30415e-132	0.730246	0.698	0.383	1.16108e-127
97		9	Tgfbi	3.57256e-121	0.670341	0.327	0.086	7.82033e-117
98		9	H2-Eb1	1.75232e-111	0.689987	0.661	0.393	3.83582e-107
99		9	Ass1	1.04941e-89	0.669703	0.407	0.168	2.29716e-85
100		9	Ctsc	1.37365e-87	0.662725	0.551	0.309	3.00692e-83
101	Effector Memory CD8	10	2010111I01Rik	0	0.736588	0.335	0.026	0
102		10	Ctla4	3.24479e-117	0.866168	0.589	0.208	7.10285e-113
103		10	Gm10076	7.52502e-106	0.825894	0.691	0.284	1.64723e-101
104		10	Nr4a2	3.6946e-87	0.786032	0.475	0.169	8.08748e-83
105		10	Tnfrsf9	6.14385e-84	0.677465	0.359	0.102	1.34489e-79
106		10	Itgav	6.04751e-80	0.70552	0.499	0.194	1.3238e-75
107		10	Hspa5	1.17811e-73	0.642217	0.733	0.492	2.57888e-69
108		10	Tnfaip3	6.01652e-69	0.674905	0.637	0.346	1.31702e-64
109		10	Dennd4a	1.59425e-66	0.650176	0.467	0.189	3.48982e-62
110		10	Klrc1	4.44319e-62	0.63548	0.401	0.155	9.72614e-58
111	Naive CD8	11	2010107E04Rik	0	1.0098	0.684	0.057	0
112		11	Usmg5	0	0.90914	0.625	0.058	0
113		11	Aes	5.68732e-308	0.796541	0.533	0.045	1.24495e-303
114		11	Atp5o.1	2.90914e-263	0.757178	0.533	0.052	6.3681e-259
115		11	Gm8797	3.05984e-262	0.891507	0.635	0.073	6.69798e-258
116		11	Gm10076	3.58762e-241	1.58903	0.957	0.284	7.8533e-237
117		11	Minos1	2.23612e-238	0.729081	0.487	0.048	4.89487e-234
118		11	Uba52	3.31513e-196	1.28415	1	0.508	7.25682e-192
119		11	Rps18	5.29783e-137	0.90732	0.954	0.461	1.1597e-132
120		11	Trbc2	3.4588e-74	0.717886	0.816	0.361	7.57131e-70
121	Effector CD8	12	Stmn1	4.60503e-274	1.30309	0.936	0.171	1.00804e-269
122		12	Pclaf	1.31107e-265	1.03099	0.742	0.097	2.86992e-261
123		12	Hmgn2	1.35338e-208	1.08916	0.898	0.194	2.96256e-204
124		12	Top2a	1.56808e-200	1.00712	0.788	0.142	3.43254e-196
125		12	Hmgn1	3.08935e-200	0.930916	0.837	0.166	6.76258e-196
126		12	Hist1h2ae	2.9235e-159	0.907396	0.742	0.148	6.39954e-155
127		12	Tubb5	2.24561e-131	0.990822	0.954	0.388	4.91565e-127
128		12	Hnrnpab	2.5092e-126	0.872776	0.912	0.299	5.49265e-122
129		12	Hist1h1b	3.3157e-123	0.90609	0.795	0.213	7.25807e-119
130		12	Tuba1b	3.75968e-123	0.919365	0.869	0.266	8.22994e-119
